# An Interscholastic Network to Generate LexA Enhancer Trap Lines in *Drosophila*

**DOI:** 10.1101/552513

**Authors:** Lutz Kockel, Catherine Griffin, Yaseen Ahmed, Lauren Fidelak, Arjun Rajan, Ethan P. Gould, Miles Haigney, Benjamin Ralston, Rex J. Tercek, Lara Galligani, Sagar Rao, Lutfi Huq, Hersh K. Bhargava, Ailis C. Dooner, Emily G. Lemmerman, Ruby F. Malusa, Tran H. Nguyen, Julie S. Chung, Sara M. Gregory, Kiyomasa M. Kuwana, Jonathan T. Regenold, Alexander Wei, Jake Ashton, Patrick Dickinson, Kate Martel, Connie Cai, Carissa Chen, Stephen Price, Jeffrey Qiao, David Shepley, Joanna Zhang, Meghana Chalasani, Khanh Nguyen, August Aalto, ByungJun Kim, Erik Tazawa-Goodchild, Amanda Sherwood, Ahmad Rahman, Sum Ying Celeste Wu, Joel Lotzkar, Serena Michaels, Hillary Aristotle, Antigone Clark, Grace Gasper, Evan Xiang, Frieda Luna Schlör, Melissa Lu, Kate Haering, Julia Friberg, Alyssa Kuwana, Jonathan Lee, Alan Liu, Emma Norton, Leena Hamad, Clara Lee, Dara Okeremi, Harry diTullio, Katherine Dumoulin, Sun Yu Gordon Chi, Grayson S. Derossi, Rose E. Horowitch, Elias C. Issa, Dan T. Le, Bryce C. Morales, Ayush Noori, Justin Shao, Sophia Cho, Mai N. Hoang, Ian M. Johnson, Katherine C. Lee, Maria Lee, Elizabeth A. Madamidola, Katrina E. Schmitt, Gabriel Byan, Taeyoung Park, Jonathan Chen, Alexi Monovoukas, Madison J. Kang, Tanner McGowan, Joseph J. Walewski, Brennan Simon, Sophia J. Zu, Gregory P. Miller, Kate B. Fitzpatrick, Nicole Lantz, Elizabeth Fox, Jeanette Collette, Richard Kurtz, Chris Duncan, Ryan Palmer, Cheryl Rotondo, Eric Janicki, Townley Chisholm, Anne Rankin, Sangbin Park, Seung K. Kim

## Abstract

Binary expression systems like the LexA-LexAop system provide a powerful experimental tool kit to study gene and tissue function in developmental biology, neurobiology and physiology. However, the number of well-defined LexA enhancer trap insertions remains limited. In this study, we present the molecular characterization and initial tissue expression analysis of nearly 100 novel StanEx LexA enhancer traps, derived from the *StonEx^1^* index line. This includes 76 insertions into novel, distinct gene loci not previously associated with enhancer traps or targeted LexA constructs. Additionally, our studies revealed evidence for selective transposase-dependent replacement of a previously-undetected *KP* element on chromosome III within the StanEx^1^ genetic background during hybrid dysgenesis, suggesting a molecular basis for the over-representation of LexA insertions at the *NK7.1* locus in our screen. Production and characterization of novel fly lines were performed by students and teachers in experiment-based genetics classes within a geographically diverse network of public and independent high schools. Thus, unique partnerships between secondary schools and university-based programs have produced and characterized novel genetic and molecular resources in *Drosophila* for open-source distribution, and provide paradigms for development of science education through experience-based pedagogy.
