## Supplemental Table 2 for "An Interscholastic Network to Generate LexA Enhancer Trap Lines in *Drosophila*"

### Sheet: Sheet1
StanEx Annotation	8 BP Repeat	Index	14 bp Insertion Sites (5'->3' of genomic seq)	Orientation of P-element	Strand of Insertion	Remark	14 bp Integration Sites (According to Strand of Insertion)	nt 1	nt 2	nt 3	nt 4	nt 5	nt 6	nt 7	nt 8	nt 9	nt 10	nt 11	nt 12	nt 13	nt 14
SE100	ACCTGAAT	1	TATACCTGAATGAA	5'->3'	+		TATACCTGAATGAA	T	A	T	A	C	C	T	G	A	A	T	G	A	A
SE101	CCCGATAC	2	TTCCCCGATACTAT	5'->3'	+		TTCCCCGATACTAT	T	T	C	C	C	C	G	A	T	A	C	T	A	T
SE109	ATACAAAC	3	TTAATACAAACTGA	5'->3'	+		TTAATACAAACTGA	T	T	A	A	T	A	C	A	A	A	C	T	G	A
SE111	CTCTGGCA	4	ATGTGCCAGAGAGA	5'->3'	+		ATGTGCCAGAGAGA	A	T	G	T	G	C	C	A	G	A	G	A	G	A
SE120	GTCGGGAA	5	TACGTCGGGAATCC	3'->5'	-		GGATTCCCGACGTA	G	G	A	T	T	C	C	C	G	A	C	G	T	A
SE134	GGTCGCGG	6	GAGGGTCGCGGTAT	3'->5'	-		ATACCGCGACCCTC	A	T	A	C	C	G	C	G	A	C	C	C	T	C
SE148	GACTACAC	7	ATAGACTACACGAA	5'->3'	+		ATAGACTACACGAA	A	T	A	G	A	C	T	A	C	A	C	G	A	A
SE160	GTGTGTAC	8	ACGGTGTGTACTTG	3'->5'	-		CAAGTACACACCGT	C	A	A	G	T	A	C	A	C	A	C	C	G	T
SE164	CACTGGAC	9	ACCCACTGGACATT	5'->3'	+		ACCCACTGGACATT	A	C	C	C	A	C	T	G	G	A	C	A	T	T
SE166	AGCTAGCG	10	GCAAGCTAGCGGCA	5'->3'	+		GCAAGCTAGCGGCA	G	C	A	A	G	C	T	A	G	C	G	G	C	A
SE167	CCTTGGGT	11	ATCCCTTGGGTGCA	3'->5'	-		TGCACCCAAGGGAT	T	G	C	A	C	C	C	A	A	G	G	G	A	T
SE183	GGTAGCAC	12	TTGGGTAGCACATA	3'->5'	-		TATGTGCTACCCAA	T	A	T	G	T	G	C	T	A	C	C	C	A	A
SE184	CCGCGGAC	13	CTGCCGCGGACACT	5'->3'	+		CTGCCGCGGACACT	C	T	G	C	C	G	C	G	G	A	C	A	C	T
SE191	ACCCACAA	14	AGCACCCACAAAGA	3'->5'	-		TCTTTGTGGGTGCT	T	C	T	T	T	G	T	G	G	G	T	G	C	T
SE204	CTGTAAAC	15	ATTCTGTAAACATT	3'->5'	-		AATGTTTACAGAAT	A	A	T	G	T	T	T	A	C	A	G	A	A	T
SE205	GCTCAATT	16	ACCGCTCAATTCAA	5'->3'	+		ACCGCTCAATTCAA	A	C	C	G	C	T	C	A	A	T	T	C	A	A
SE208	GGTGGCGT	17	AGCGGTGGCGTTAT	5'->3'	+		AGCGGTGGCGTTAT	A	G	C	G	G	T	G	G	C	G	T	T	A	T
SE212	GTCTGTTC	18	TTTGTCTGTTCTAT	5'->3'	+		TTTGTCTGTTCTAT	T	T	T	G	T	C	T	G	T	T	C	T	A	T
SE214	ATGCGGTC	19	AACATGCGGTCGCT	5'->3'	+		AACATGCGGTCGCT	A	A	C	A	T	G	C	G	G	T	C	G	C	T
SE220	AATCAGCT	20	AATAATCAGCTGAT	5'->3'	+		AATAATCAGCTGAT	A	A	T	A	A	T	C	A	G	C	T	G	A	T
SE226	GATTGGAG	21	TGCGATTGGAGTGT	5'->3'	+		TGCGATTGGAGTGT	T	G	C	G	A	T	T	G	G	A	G	T	G	T
SE228	CACTGCAC	22	CACCACTGCACCCT	3'->5'	-		AGGGTGCAGTGGTG	A	G	G	G	T	G	C	A	G	T	G	G	T	G
SE230	GACTAGAT	23	AAAGACTAGATAGT	5'->3'	+		AAAGACTAGATAGT	A	A	A	G	A	C	T	A	G	A	T	A	G	T
SE232	CTTCGTGC	24	ACGCTTCGTGCGTT	3'->5'	-		AACGCACGAAGCGT	A	A	C	G	C	A	C	G	A	A	G	C	G	T
SE234	AACCAACC	25	ATGAACCAACCGAC	3'->5'	-		GTCGGTTGGTTCAT	G	T	C	G	G	T	T	G	G	T	T	C	A	T
SE236	GTTGTAGT	26	GCGGTTGTAGTCAT	3'->5'	-		ATGACTACAACCGC	A	T	G	A	C	T	A	C	A	A	C	C	G	C
SE248	AGCAATTA	27	GCGAGCAATTATTT	3'->5'	-		AAATAATTGCTCGC	A	A	A	T	A	A	T	T	G	C	T	C	G	C
SE302	TGCTGGGC	28	TGGTGCTGGGCTAT	5'->3'	+		TGGTGCTGGGCTAT	T	G	G	T	G	C	T	G	G	G	C	T	A	T
SE306	GTGTAATG	29	ACTGTGTAATGTAA	3'->5'	-		TTACATTACACAGT	T	T	A	C	A	T	T	A	C	A	C	A	G	T
SE307	GAACAAAC	30	ATGGTGAATTCTAA	5'->3'	+		ATGGTGAATTCTAA	A	T	G	G	T	G	A	A	T	T	C	T	A	A
SE307	CAGCAGAG	31	GGCCAGCAGAGTAT	3'->5'	-		ATACTCTGCTGGCC	A	T	A	C	T	C	T	G	C	T	G	G	C	C
SE312	TTGCCGCC	32	TTTTTGCCGCCCAA	3'->5'	-		TTGGGCGGCAAAAA	T	T	G	G	G	C	G	G	C	A	A	A	A	A
SE313	GTCCCTGC	33	ACAGTCCCTGCTTA	5'->3'	+		ACAGTCCCTGCTTA	A	C	A	G	T	C	C	C	T	G	C	T	T	A
SE315	ACCCCGGG	34	ACCCTTGCTCGCCT	5'->3'	+		ACCCTTGCTCGCCT	A	C	C	C	T	T	G	C	T	C	G	C	C	T
SE316	GTCGGGTT	35	AGCGTCGGGTTGGA	5'->3'	+		AGCGTCGGGTTGGA	A	G	C	G	T	C	G	G	G	T	T	G	G	A
SE325	ACCGAAAC	36	AGCACCGAAACTCG	5'->3'	+		AGCACCGAAACTCG	A	G	C	A	C	C	G	A	A	A	C	T	C	G
SE327	ATCGAACT	37	TTTATCGAACTGTT	3'->5'	-		AACAGTTCGATAAA	A	A	C	A	G	T	T	C	G	A	T	A	A	A
SE328	GGCGGGCG	38	AAAGGCGGGCGCAC	3'->5'	-		GTGCGCCCGCCTTT	G	T	G	C	G	C	C	C	G	C	C	T	T	T
SE402	ATCTGAGC	39	AACATCTGAGCACA	5'->3'	+		AACATCTGAGCACA	A	A	C	A	T	C	T	G	A	G	C	A	C	A
SE403	GGCCACAC	40	TCTGGCCACACGGC	3'->5'	-		GCCGTGTGGCCAGA	G	C	C	G	T	G	T	G	G	C	C	A	G	A
SE406	GACAAAAG	41	AAAGACAAAAGCGG	3'->5'	-		CCGCTTTTGTCTTT	C	C	G	C	T	T	T	T	G	T	C	T	T	T
SE410	GTCAGTAT	42	AGCGTCAGTATAAA	5'->3'	+		AGCGTCAGTATAAA	A	G	C	G	T	C	A	G	T	A	T	A	A	A
SE411	GTCCACGT	43	CTTGTCCACGTAAT	3'->5'	-		ATTACGTGGACAAG	A	T	T	A	C	G	T	G	G	A	C	A	A	G
SE418	GTTCAGGG	44	TTCGTTCAGGGTAT	3'->5'	-		ATACCCTGAACGAA	A	T	A	C	C	C	T	G	A	A	C	G	A	A
SE420	CTCTACTC	45	CCACTCTACTCCAT	3'->5'	-		ATGGAGTAGAGTGG	A	T	G	G	A	G	T	A	G	A	G	T	G	G
SE421	GTTCCACT	46	CCTGTTCCACTTTG	5'->3'	+		CCTGTTCCACTTTG	C	C	T	G	T	T	C	C	A	C	T	T	T	G
SE422	GTCTGGCC	47	CGGGTCTGGCCCCA	5'->3'	+		CGGGTCTGGCCCCA	C	G	G	G	T	C	T	G	G	C	C	C	C	A
SE424	GGCGGGAC	48	ACCGTCCCGCCCGC	3'->5'	-		GCGGGCGGGACGGT	G	C	G	G	G	C	G	G	G	A	C	G	G	T
SE430	GTGCAGAC	49	ATGGTGCAGACCAA	5'->3'	+		ATGGTGCAGACCAA	A	T	G	G	T	G	C	A	G	A	C	C	A	A
SE433	CACCAGAT	50	ATACACCAGATAAA	5'->3'	+		ATACACCAGATAAA	A	T	A	C	A	C	C	A	G	A	T	A	A	A
SE434	GTTCGATA	51	TGCGTTCGATAGTA	5'->3'	+		TGCGTTCGATAGTA	T	G	C	G	T	T	C	G	A	T	A	G	T	A
SE441	CTTAAGAG	52	GTCCTTAAGAGCTT	3'->5'	-		AAGCTCTTAAGGAC	A	A	G	C	T	C	T	T	A	A	G	G	A	C
SE444	GAATTGAC	53	ATAGAATTGACTCT	Both	Both	Hsp70Aa or Ab	ATAGAATTGACTCT	A	T	A	G	A	A	T	T	G	A	C	T	C	T
SE449	GATGTGCC	54	ATAGATGTGCCAAT	3'->5'	-		ATTGGCACATCTAT	A	T	T	G	G	C	A	C	A	T	C	T	A	T
SE455	GTCACGTC	55	TACGTCACGTCACT	5'->3'	+		TACGTCACGTCACT	T	A	C	G	T	C	A	C	G	T	C	A	C	T
StanEx-1	GGAGAGCC	56	GTGGGAGAGCCCTT	3'->5'	-		AAGGGCTCTCCCAC	A	A	G	G	G	C	T	C	T	C	C	C	A	C
AT-5	CCCCGAAT	57	TTTCCCCGAATCTA	5'->3'	+		TTTCCCCGAATCTA	T	T	T	C	C	C	C	G	A	A	T	C	T	A
DL-5.1	ACGCAAAT	58	ACGACGCAAATGTG	3'->5'	-		CACATTTGCGTCGT	C	A	C	A	T	T	T	G	C	G	T	C	G	T
DL-5.2	CTGTAAAC	59	ATTCTGTAAACATT	3'->5'	-		AATGTTTACAGAAT	A	A	T	G	T	T	T	A	C	A	G	A	A	T
LH-4	GGCCAGTG	60	TTGGGCCAGTGTGA	5'->3'	+		TTGGGCCAGTGTGA	T	T	G	G	G	C	C	A	G	T	G	T	G	A
CS-1	GGCAAGAG	61	TGTGGCAAGAGGCT	5'->3'	+		TGTGGCAAGAGGCT	T	G	T	G	G	C	A	A	G	A	G	G	C	T
CS-4	GTCAAAAT	62	AAGGTCAAAATAAA	3'->5'	-		TTTATTTTGACCTT	T	T	T	A	T	T	T	T	G	A	C	C	T	T
CS-5	GGGTCAAT	63	GTGGGGTCAATGCA	3'->5'	-		TGCATTGACCCCAC	T	G	C	A	T	T	G	A	C	C	C	C	A	C
DL-1	CTCTGCAG	64	GCTCTCTGCAGCAT	3'->5'	-		ATGCTGCAGAGAGC	A	T	G	C	T	G	C	A	G	A	G	A	G	C
DL-3	AGCCAGAG	65	AAGAGCCAGAGAGA	5'->3'	+		AAGAGCCAGAGAGA	A	A	G	A	G	C	C	A	G	A	G	A	G	A
DRH-1	GGTCGAAC	66	AACGGTCGAACATT	5'->3'	+		AACGGTCGAACATT	A	A	C	G	G	T	C	G	A	A	C	A	T	T
DRH-2	GGCTATAC	67	TGTGGCTATACGTG	5'->3'	+		TGTGGCTATACGTG	T	G	T	G	G	C	T	A	T	A	C	G	T	G
DRH-4	ATCTGGGC	68	AGCATCTGGGCATA	5'->3'	+		AGCATCTGGGCATA	A	G	C	A	T	C	T	G	G	G	C	A	T	A
DRH-5	GGATGAAC	69	TTAGGATGAACCGA	3'->5'	-		TCGGTTCATCCTAA	T	C	G	G	T	T	C	A	T	C	C	T	A	A
DT-5	GGCCAGCG	70	TTTGGCCAGCGGCG	3'->5'	-		CGCCGCTGGCCAAA	C	G	C	C	G	C	T	G	G	C	C	A	A	A
EJK-1	GCCGGAGG	71	GTGGCCGGAGGTAC	3'->5'	-		GTACCTCCGGCCAC	G	T	A	C	C	T	C	C	G	G	C	C	A	C
EJK-4	GCTAGAGG	72	AGAGCTAGAGGTAT	3'->5'	-		ATACCTCTAGCTCT	A	T	A	C	C	T	C	T	A	G	C	T	C	T
FW-1	ACACGGAC	73	AATACACGGACGCG	5'->3'	+		AATACACGGACGCG	A	A	T	A	C	A	C	G	G	A	C	G	C	G
FW-3	GTACCGCG	74	ATCGTACCGCGTAA	5'->3'	+		ATCGTACCGCGTAA	A	T	C	G	T	A	C	C	G	C	G	T	A	A
ML-1	AGAGCCGG	75	GAAAGAGCCGGAGA	3'->5'	-		TCTCCGGCTCTTTC	T	C	T	C	C	G	G	C	T	C	T	T	T	C
ML-3	CTATAGCT	76	TTACTATAGCTACT	3'->5'	-		AGTAGCTATAGTAA	A	G	T	A	G	C	T	A	T	A	G	T	A	A
ML-4	ACGCACAC	77	ATCACGCACACCAC	5'->3'	+		ATCACGCACACCAC	A	T	C	A	C	G	C	A	C	A	C	C	A	C
IP-1	GTGTGGAG	78	CCCGTGTGGAGTGT	3'->5'	-		ACACTCCACACGGG	A	C	A	C	T	C	C	A	C	A	C	G	G	G
IP-3	AACCCAAC	79	AAAAACCCAACTAT	3'->5'	-		ATAGTTGGGTTTTT	A	T	A	G	T	T	G	G	G	T	T	T	T	T
KDL-1	GCTGTGAG	80	ATGGCTGTGAGTGA	5'->3'	+		ATGGCTGTGAGTGA	A	T	G	G	C	T	G	T	G	A	G	T	G	A
RJ-4	ACCTGAAT	81	TATACCTGAATGAA	5'->3'	+		TATACCTGAATGAA	T	A	T	A	C	C	T	G	A	A	T	G	A	A
RJ-5	ATGACGAC	82	CGCATGACGACGAA	5'->3'	+		CGCATGACGACGAA	C	G	C	A	T	G	A	C	G	A	C	G	A	A
SJH-1	GCCCACAC	83	ATGGCCCACACTAG	5'->3'	+		ATGGCCCACACTAG	A	T	G	G	C	C	C	A	C	A	C	T	A	G
SJH-2	GTGTGGTG	84	GTGGTGTGGTGCGG	3'->5'	-		CCGCACCACACCAC	C	C	G	C	A	C	C	A	C	A	C	C	A	C
SJH-6	GCACAAAC	85	AATGCACAAACCAT	5'->3'	+		AATGCACAAACCAT	A	A	T	G	C	A	C	A	A	A	C	C	A	T
SJH-7	GGACAGAC	86	CGCGGACAGACACA	5'->3'	+		CGCGGACAGACACA	C	G	C	G	G	A	C	A	G	A	C	A	C	A
VF-1	CTACGGAG	87	AAACTACGGAGTAG	5'->3'	+		AAACTACGGAGTAG	A	A	A	C	T	A	C	G	G	A	G	T	A	G
AA-5	CGGTGGGA	88	TGGCGGTGGGATAA	3'->5'	-		TTATCCCACCGCCA	T	T	A	T	C	C	C	A	C	C	G	C	C	A
AA-4	CCTTTGGC	89	GTGCCTTTGGCTTT	3'->5'	-		AAAGCCAAAGGCAC	A	A	A	G	C	C	A	A	A	G	G	C	A	C
AA-9	GAGTGAAC	90	TTGGAGTGAACGGA	3'->5'	-		TCCGTTCACTCCAA	T	C	C	G	T	T	C	A	C	T	C	C	A	A
AA-11	TTTTGGCC	91	TTGTTTTGGCCATT	3'->5'	-		AATGGCCAAAACAA	A	A	T	G	G	C	C	A	A	A	A	C	A	A
AA-14	GCCCAGCT	92	TTAGCCCAGCTCAG	5'->3'	+		TTAGCCCAGCTCAG	T	T	A	G	C	C	C	A	G	C	T	C	A	G
AT-1	GCTCGGAG	93	CTTGCTCGGAGTTT	5'->3'	+		CTTGCTCGGAGTTT	C	T	T	G	C	T	C	G	G	A	G	T	T	T
EH-2	CAGCAGAC	94	CAGCAGCAGACTGT	3'->5'	-		ACAGTCTGCTGCTG	A	C	A	G	T	C	T	G	C	T	G	C	T	G
EH-7	GTCACTAG	95	TTGGTCACTAGTGT	5'->3'	+		TTGGTCACTAGTGT	T	T	G	G	T	C	A	C	T	A	G	T	G	T
EM-8	GTCTGGCT	96	AAAGTCTGGCTAAT	5'->3'	+		AAAGTCTGGCTAAT	A	A	A	G	T	C	T	G	G	C	T	A	A	T
EM-9	GAATGGAA	97	TTGGAATGGAATGA	3'->5'	-		TCATTCCATTCCAA	T	C	A	T	T	C	C	A	T	T	C	C	A	A
EM-10	GTCTGGCA	98	AATGTCTGGCATAA	5'->3'	+		AATGTCTGGCATAA	A	A	T	G	T	C	T	G	G	C	A	T	A	A
EM-15	AGTCGTCC	99	GATAGTCGTCCGAT	5'->3'	+		GATAGTCGTCCGAT	G	A	T	A	G	T	C	G	T	C	C	G	A	T
EM-16	GTCAGTCG	100	GCGGTCAGTCGTCG	5'->3'	+		GCGGTCAGTCGTCG	G	C	G	G	T	C	A	G	T	C	G	T	C	G
HS-2	GGCGAACT	101	ATTGGCGAACTGAG	5'->3'	+		ATTGGCGAACTGAG	A	T	T	G	G	C	G	A	A	C	T	G	A	G
JHW-2	GTTCAGGC	102	TAAGTTCAGGCGAT	5'->3'	+		TAAGTTCAGGCGAT	T	A	A	G	T	T	C	A	G	G	C	G	A	T
JHW-8	CCCCCAAC	103	TGGCCCCCAACCCT	3'->5'	-		AGGGTTGGGGGCCA	A	G	G	G	T	T	G	G	G	G	G	C	C	A
JHW-9	GTCGGGAA	104	TACGTCGGGAATCC	3'->5'	-		GGATTCCCGACGTA	G	G	A	T	T	C	C	C	G	A	C	G	T	A
JPC-2	AGACGCAC	105	AACAGACGCACGAT	3'->5'	-		ATCGTGCGTCTGTT	A	T	C	G	T	G	C	G	T	C	T	G	T	T
JPC-7	CACCACTG	106	TTGCACCACTGTAT	3'->5'	-		ATACAGTGGTGCAA	A	T	A	C	A	G	T	G	G	T	G	C	A	A
JPC-10	CCCTGGTT	107	TCACCCTGGTTAAG	3'->5'	-		CTTAACCAGGGTGA	C	T	T	A	A	C	C	A	G	G	G	T	G	A
LH-7	GTTCCGAT	108	ACTGTTCCGATAAG	3'->5'	-		CTTATCGGAACAGT	C	T	T	A	T	C	G	G	A	A	C	A	G	T
UT-4	AGCAGAAG	109	AAGAGCAGAAGTGA	3'->5'	-		TCACTTCTGCTCTT	T	C	A	C	T	T	C	T	G	C	T	C	T	T
UT-5	GTTGGTAC	110	AGAGTTGGTACAAA	3'->5'	-		TTTGTACCAACTCT	T	T	T	G	T	A	C	C	A	A	C	T	C	T
LMS-1	AGCAGGGG	111	CTGAGCAGGGGCAA	3'->5'	-		TTGCCCCTGCTCAG	T	T	G	C	C	C	C	T	G	C	T	C	A	G
LMS-2	GTCTGCAG	112	TCAGTCTGCAGCCG	5'->3'	+		TCAGTCTGCAGCCG	T	C	A	G	T	C	T	G	C	A	G	C	C	G
LMS-6	GCCCAGCG	113	ATGGCCCAGCGCTT	5'->3'	+		ATGGCCCAGCGCTT	A	T	G	G	C	C	C	A	G	C	G	C	T	T
LMS-7	CTGCCAAC	114	ATGCTGCCAACTAT	5'->3'	+		ATGCTGCCAACTAT	A	T	G	C	T	G	C	C	A	A	C	T	A	T
TC-5	GTTTATAC	115	CTTGTTTATACTAA	3'->5'	-		TTAGTATAAACAAG	T	T	A	G	T	A	T	A	A	A	C	A	A	G
TD-3	TATCGGCT	116	GCATATCGGCTTCT	3'->5'	-		AGAAGCCGATATGC	A	G	A	A	G	C	C	G	A	T	A	T	G	C
TD-4	CTCTGGCT	117	CCTCTCTGGCTCTT	3'->5'	-		AAGAGCCAGAGAGG	A	A	G	A	G	C	C	A	G	A	G	A	G	G
TD-7	ATTCGGCT	118	CACATTCGGCTCAT	3'->5'	-		ATGAGCCGAATGTG	A	T	G	A	G	C	C	G	A	A	T	G	T	G
SX-5	GCCACGGC	119	AGAGCCACGGCGAA	3'->5'	-		TTCGCCGTGGCTCT	T	T	C	G	C	C	G	T	G	G	C	T	C	T
SX-6	ACACAGCG	120	AGCACACAGCGATT	5'->3'	+		AGCACACAGCGATT	A	G	C	A	C	A	C	A	G	C	G	A	T	T
DT-2	GTGTACTC	121	ATAGTGTACTCGCT	5'->3'	+		ATAGTGTACTCGCT	A	T	A	G	T	G	T	A	C	T	C	G	C	T
VF-4	GTCTGGCC	122	CGGGTCTGGCCCCA	3'->5'	-		TGGGGCCAGACCCG	T	G	G	G	G	C	C	A	G	A	C	C	C	G
AA-4	CCTTTGGC	123	GTGCCTTTGGCTTT	3'->5'	-		AAAGCCAAAGGCAC	A	A	A	G	C	C	A	A	A	G	G	C	A	C
EH-16	CAGCAGAC	124	CAGCAGCAGACTGT	3'->5'	-		ACAGTCTGCTGCTG	A	C	A	G	T	C	T	G	C	T	G	C	T	G
TC-3	AGGAGAAC	125	AGCAGGAGAACGAT	5'->3'	+		AGCAGGAGAACGAT	A	G	C	A	G	G	A	G	A	A	C	G	A	T
SX-8	ACCCAGAG	126	ACGACCCAGAGCAA	3'->5'	-		TTGCTCTGGGTCGT	T	T	G	C	T	C	T	G	G	G	T	C	G	T
SX-9	GGAGAGAC	127	AGCGGAGAGACCGA	3'->5'	-		TCGGTCTCTCCGCT	T	C	G	G	T	C	T	C	T	C	C	G	C	T
SX-10	ATGTATAC	128	ATAATGTATACCCC	5'->3'	+		ATAATGTATACCCC	A	T	A	A	T	G	T	A	T	A	C	C	C	C
