## Supplemental Table 4 for "An Interscholastic Network to Generate LexA Enhancer Trap Lines in *Drosophila*"

### Sheet: Primer Sequences
Primer Name	Sequence	Purpose	Remarks
NK7.1-GS_A.FOR	AGTGGAAACGAGCGAAGCTG	Sequencing Genomic NK7.1 / Heatr2 site - A Fragment
NK7.1-GS_A.REV	AAAGGTCAAATGTGATGCAGCGAG	Sequencing Genomic NK7.1 / Heatr2 site - A Fragment
NK7.1-GS_B.FOR	TCTGTGCAGATAGGAAATTACTCATT	Sequencing Genomic NK7.1 / Heatr2 site - B Fragment
NK7.1-GS_B.REV	CTCTTGCCACTTTCTGTGAGCTT	Sequencing Genomic NK7.1 / Heatr2 site - B Fragment
NK7.1-GS_C.FOR2	CTGGGCCAGTCAAGTGTGTA	Sequencing Genomic NK7.1 / Heatr2 site - C Fragment	Contains 3R:14,356,561
NK7.1-GS_C.REV2	AGAGCTACGAACCTGGCC	Sequencing Genomic NK7.1 / Heatr2 site - C Fragment	Contains 3R:14,356,561
NK7.1-GS_D.FOR	GCGATGAGGATGAAGTTGTCGG	Sequencing Genomic NK7.1 / Heatr2 site - D Fragment
NK7.1-GS_D.REV	GACTCTCTTCATCGCCAGCC	Sequencing Genomic NK7.1 / Heatr2 site - D Fragment
NK7.1-GS_E.FOR2	CCTGGCCATAGAGATCCAAG	Sequencing Genomic NK7.1 / Heatr2 site - E Fragment
NK7.1-GS_E.REV2	TGCGAAGCTGCAAAGTAAAA	Sequencing Genomic NK7.1 / Heatr2 site - E Fragment
KP.FOR	GCCGAAGCTTACCGAAGTAT	Anneals downstream the 5' 31bp inverted repeats
KP.REV	ATCAACATCGACGTTTCCAC	Anneals at the KP/P-breakpoint; will only anneal to KP Elements
SPRNT.L-P_REV2	AACAAAAGTGCAGCGGAAAT	Anneals to a 5' region of the StanEx P-Element that is absent in the KP Element
SPRNT.R-P_FOR2	CTTCGGTGTGTCCGTCAGTA	Anneals to a 3' region of the StanEx P-Element that is absent in the KP Element
NK7.1-KP_3_REV2	ATGCCCAGGATGAATTGAAA	KP element specific PCR
NK7.1-KP_3_FOR2	TCAGATGTGGAAACGTCGAT	KP element specific PCR
NK7.1-KP_5_FOR	GTCCTTCAGACAGTCCAGGC	295-314 C-Frag 5'->3' Upstream of KP Ins site (does not give seq with Q5)
NK7.1-KP_5_REV	TCTGCGTGTCCGTGAAGATT	643-624 KP element 3'->5'
NK7.1-KP_3_FOR	AAAAACAAAAGTTAATTGGAAACTCCA
NK7.1-KP_3_REV	TTGCCAACATTTTCTCGCGG
NK7.1-KP_BPS_REV1	TAGGTACGGCATCTGCGTTG	375-356 KP element 3'->5'
NK7.1-KP_BPS_REV2	CAGCCTTCCACTGCGAATCA	318-300 KP element 3'->5'
NK7.1-KP_BPS_REV3	CAAGGCTCTGCTCCCACAAT	252-233 KP element 3'->5'
NK7.1-KP_BPS_FOR2	AAGAGGTGGATGAGTAGGGGG	169-189 C-Fragment 5'->3' Upstream of KP ins site
NK7.1-SE_5_FOR	GTCCTTCAGACAGTCCAGGC	Anneals to genomic DNA upstream of insertion site, points to the right
NK7.1-SE_5_REV	CACTACTCCCGAAAACCGCT	Anneals at 5' of StanEx Element, points outwards across breakpoint
NK7.1-SE_3_FOR	GTCCGGTTGTTTTCGTGCTC	Anneals at 3' of StanEx Element, points outwards across breakpoint
NK7.1-SE_3_REV	TTGCCAACATTTTCTCGCGG	Anneals to genomic DNA downstream of insertion site, D-Fragment, points to the left

### Sheet: Genomic Seq FlyBase
Fragment	Forward Primer Name	Forward Primer Sequence	Reverse Primer Name	Reverse Primer Sequence	Genomic Sequence according to Flybase R6:
A	NK7.1-GS_A.FOR	AGTGGAAACGAGCGAAGCTG	NK7.1-GS_A.REV	AAAGGTCAAATGTGATGCAGCGAG	AGTGGAAACGAGCGAAGCTGCGAGCAAATGAAGCGAACTCCGTTCGAGTGAAGAGAACTTCCACCATGTTTCAACTTGATGACAAGGATGCCACCAAACACGACACCGCCCCCAGCGACTCCGCCCATTTTTATTAGTGGTAGCCAACGGCAGCACCCTAATTGCTAAGAGCGCCACTCAAAGTTTCGGCAGGATCCTTATCCTTATAAGTCTAGGGATGGGAATAAGGATAAGGA TAAGGATGGTAACTCGAGCATGAGGCGGTATTTAATTATCGTTCATCGCTCATCGCTGCCCATTTGTTCGGGAAGGTTTTATTGGGCGCTGCACTGAGAACAATTTCGTTTATGTGCTAACAATTAGTTTTGTATAAGTATGTTAGTTAAAGGTTCTTAAGC…
B	NK7.1-GS_B.FOR	TCTGTGCAGATAGGAAATTACTCATT	NK7.1-GS_B.REV	CTCTTGCCACTTTCTGTGAGCTT	TCTGTGCAGATAGGAAATTACTCATTAACAATTTAATCATATTGATTAACTTGCAACAATTAAGCAGTAACTATTTTCTCGCTGCATCACATTTGACCTTTACCATTCACCAGGATATTGTTACTCAATTCCAGTTGCCATGGCATTAATTGTTACGTAAACCCGTTTAATTTGCTTGCATTATGCAGTCTGCAATCAGAAGCGAAAAGTATCTCAATTAACGAAATCGTCGATGAGGTCAAAACATCATGGCCATCTATGTATTTTCCGGCCAAATAGGTCAGCGCCATTTGCTAGATATTTATTTATAAAACTCAATCGCTTTTTTCTGGGCCAGTCAAGTGTGTAAATATATACGACAACTGACAACTGCCGAATGGTAAATGGTAAATGGAAAAT…
C	NK7.1-GS_C.FOR2	CTGGGCCAGTCAAGTGTGTA	NK7.1-GS_C.REV2	AGAGCTACGAACCTGGCC	CTGGGCCAGTCAAGTGTGTAAATATATACGACAACTGACAACTGCCGAATGGTAAATGGTAAATGGAAAATGCGGAAAGGAAATGAACGATTTGGGGGATGTGAAATTTTAATGAACTTTTAAACGTAATGAAAGTAATTTTCAAATTGCAAGCTCACAGAAAGTGGCAAGAGGTGGATGAGTAGGGGGCGGGGCGGGGCAGAAGGCATGCGGCTTAACTTATTTTTTTTTCTTATTTTTGTGCCCCAGTGAAATTCAATTGCGGCAGAAGTCGAGCGCTGGCAACTTTTGTGCGTCCTTCAGACAGTCCAGGCATTACCACCCCATGGCCACCACAAAAAAAAAAAAAAAACTCACCAGATAGCCCAACCATTCGAAACCCTGGCCAAAAAACCCACT…
D	NK7.1-GS_D.FOR	GCGATGAGGATGAAGTTGTCGG	NK7.1-GS_D.REV	GACTCTCTTCATCGCCAGCC	GCGATGAGGATGAAGTTGTCGGTGGTCCTTGGCCAGGTTCGTAGCTCTGCTCATGGCTGCTATTTATAACTGTTTATTTGCCGTGTGCCATTCGCGATGCACCGCGAGAAAATGTTGGCAAAACATTTTATAATTCCAGCAATTACATTTCAATTCATCCTGGGCATATGGTATGGCATTTGTATGTAAAAGGTTTACGCTGTGATTATTTTAAATACTGACCACTTTTTCTCCGAGTGCACTTGCAACTCGGGCTCTGTCTGCCACTGAAAGGGATTAATTAAACTGACAACTGACGTCTGTGGGTGGCCCTCGCCCCCTGCGAGTCCACAGTCGACTGTCTTTGATGCCCGGAGTTCGGCATAATTAGTTAAATGTGCTTGGCCATAACAATGCGGA…
E	NK7.1-GS_E.FOR2	CCTGGCCATAGAGATCCAAG	NK7.1-GS_E.REV2	TGCGAAGCTGCAAAGTAAAA	CCTGGCCATAGAGATCCAAGGCTGGCGATGAAGAGAGTCGCTAATTGCCAAAATATGTAATAATTAGCCGCGGCGAAAATGTGAAATAAAATTAATTACGTGTGCAAATCAGCCAAGGATATTCATCCAGACGTTTGCTAACATTTATTTACAGTTAGTCATTTTGGTTGTGTTTGCCCCAAGCACACACACACACACATTTACACACACACAAGCAGTATGTGTGTATTTTGTATCATTCCCCATTTCCATCAGTAAACAGGCAAAAAAACTCCTCACGCTCATTTGCCAGCAATTAAGTGCACAGAAAGAGATGGAGACAGTCACTTGAAATGGCGCCATCTGAACTTTGTCGATATGCGAATGTATCTACAGTGGATACTCTGTAAGTGGCAACAT…

### Sheet: Genomic Seq Frag. A B C D SE1
Fragment Name	Sequence Run #	PCR Mix	Sequence Primer	Raw Sequence from StanEx1 Template
A	1	LongAmp	NK7.1-GS_A.FOR	ACCNNNNNNNNNNNNNNNNTTCGAGTGAGAGACTTCCACCCTGTTTCAACTTGATGACAAGGATGCCACCAAACACGACACCGCCCCCAGCGACTCCGCCCATTTTTATTAGTGGTAGCCAACGGCAGCACCCTAATTGCTAAGAGCGCCACTCAAAGTTTCGGCAGGATCCTTATCCTTATAAGTCTAGGGATGGGAATAAGGATAAGGATAAGGATGGTAACTCGAGCATGAGGCGGTATTTAATTATCGTTCATCGCTCATCGCTGCCCATTTGTTCGGGAAGGTTTTATTGGGCGCTGCACTGAGAACAATTTCGTTTATGTGCTAACAATTAGTTTTGTATAAGTATGTTAGTTAAAGGTTCTTAAGCTTTCTGTGCAGATAGGAAATTACTCA…
A	1	LongAmp	NK7.1-GS_A.REV	NNNNNNNNNNCTNNTTGTTGCAGTTNATCAATATGATTAAATTGTTAATGAGTAATTTCCTATCTGCACAGAAAGCTTAAGAACCTTTAACTAACATACTTATACAAAACTAATTGTTAGCACATAAACGAAATTGTTCTCAGTGCAGCGCCCAATAAAACCTTCCCGAACAAATGGGCAGCGATGAGCGATGAACGATAATTAAATACCGCCTCATGCTCGAGTTACCATCCTTATCCTTATCCTTATTCCCATCCCTAGACTTATAAGGATAAGGATCCTGCCGAAACTTTGAGTGGCGCTCTTAGCAATTAGGGTGCTGCCGTTGGCTACCACTAATAAAAATGGGCGGAGTCGCTGGGGGCGGTGTCGTGTTTGGTGGCATCCTTGTCATCAAGT…
A	2	LongAmp	NK7.1-GS_A.FOR	NNNNNNNNNNNNNNNNNNNNNTCNAGTGAGAGAACTTCCCCATGTTTCAACTTGATGACAAGGATGCCACCAAACACGACACCGCCCCCAGCGACTCCGCCCATTTTTATTAGTGGTAGCCAACGGCAGCACCCTAATTGCTAAGAGCGCCACTCAAAGTTTCGGCAGGATCCTTATCCTTATAAGTCTAGGGATGGGAATAAGGATAAGGATAAGGATGGTAACTCGAGCATGAGGCGGTATTTAATTATCGTTCATCGCTCATCGCTGCCCATTTGTTCGGGAAGGTTTTATTGGGCGCTGCACTGAGAACAATTTCGTTTATGTGCTAACAATTAGTTTTGTATAAGTATGTTAGTTAAAGGTTCTTAAGCTTTCTGTGCAAATAGGAAATTACTC…
A	2	LongAmp	NK7.1-GS_A.REV	NNNNCNNNNTNNTTGTTGCAGGTGATCGNTATGATTGGNTTGTTAATGGAGTAATTTCCTATCTGGCACAGAAAGCTTAAGAACCTTTAACTAACATACTTATACAAAACTAATTGTTAGCACATAAACGAAATTGTTCTCAGTGCAGCGCCCAATAAAACCTTCCCGAACAAATGGGCAGCGATGAGCGATGAACGATAATTAAATACCGCCTCATGCTCGAGTTACCATCCTTATCCTTATCCTTATTCCCATCCCTAGACTTATAAGGATAAGGATCCTGCCGAAACTTTGAGTGGCGCTCTTAGCAATTAGGGTGCTGCCGTTGGCTACCACTAATAAAAATGGGCGGAGTCGCTGGGGGCGGTGTCGTGTTTGGTGGCATCCTTGTCATCAAGT…
A	3	LongAmp	NK7.1-GS_A.FOR	NNNTNCGNNNNNNCNANTCGTTCGAGTGAGAGAACTTCCACCATGTTTCAACTTGATGACAAGGATGCCACCAAACACGACACCGCCCCCAGCGACTCCGCCCATTTTTATTAGTGGTAGCCAACGGCAGCACCCTAATTGCTAAGAGCGCCACTCAAAGTTTCGGCAGGATCCTTATCCTTATAAGTCTAGGGATGGGAATAAGGATAAGGATAAGGATGGTAACTCGAGCATGAGGCGGTATTTAATTATCGTTCATCGCTCATCGCTGCCCATTTGTTCGGGAAGGTTTTATTGGGCGCTGCACTGAGAACAATTTCGTTTATGTGCTAACAATTAGTTTTGTATAAGTATGTTAGTTAAAGGTTCTTAAGCTTTCTGTGCAGATAGGAAATTACT…
A	3	LongAmp	NK7.1-GS_A.REV	AGNNNNNNANNNNNTTGTTGCAGTTAATCAATATGATTAAATTGTTAATGAGTAATTTCCTATCTGCACAGAAAGCTTAAGAACCTTTAACTAACATACTTATACAAAACTAATTGTTAGCACATAAACGAAATTGTTCTCAGTGCAGCGCCCAATAAAACCTTCCCGAACAAATGGGCAGCGATGAGCGATGAACGATAATTAAATACCGCCTCATGCTCGAGTTACCATCCTTATCCTTATCCTTATTCCCATCCCTAGACTTATAAGGATAAGGATCCTGCCGAAACTTTGAGTGGCGCTCTTAGCAATTAGGGTGCTGCCGTTGGCTACCACTAATAAAAATGGGCGGAGTCGCTGGGGGCGGTGTCGTGTTTGGTGGCATCCTTGTCATCAAGT…
B	1	LongAmp	NK7.1-GS_B.FOR	GNNNNNNNNNNNNNNNNNNCCTCTCAGAGTTTTCCNGTGTNNNACTTGATTAGATGATTTNNTGAGNCTTTTCNACAAAGCTTNCCGTGGTTTTGTGAGNGGTGCNCNNGGNAAAACCCTAATNGCTAAAAAGNCGCTCANAGAGACTGAAAGATCANATCCATAAAAGGGATGGATAGAAATTAGGAGAAAGACCCGAAGGTNCTCTGGCATGANCCGTATTTAATTANCGTTCATGTGTTATTTTTCCCTTTGGGNCNGAAACGTGTTACTGGTCGCTGCATTGAGATTTATTTCAATATGTGTTAACGATTACAGTACANTNATAATGTTANTTTAAGGAAAGTTCACCTTCTGAGTTCAGCCGCAATTACTCATTTNCAACTTAATCGTCTTGAT…
B	1	LongAmp	NK7.1-GS_B.REV	GNNNNNANTANTTTNTTACGTTTNNNGTTCATTAAAATTTCACATCCCCCAAATCGTTCATTTCCTTTCCGCATTTTCCATTTACCATTTACCATTCGGCAGTTGTCAGTTGTCGTATATATTTACACACTTGACTGGCCCAGAAAAAAGCGATTGAGTTTTATAAATAAATATCTAGCAAATGGCGCTGACCTATTTGGCCGGAAAATACATAGATGGCCATGATGTTTTGACCTCATCGACGATTTCGTTAATTGAGATACTTTTCGCTTCTGATTGCAGACTGCATAATGCAAGCAAATTAAACGGGTTTACGTAACAATTAATGCCATGGCAACTGGAATTGAGTAACAATATCCTGGTGAATGGTAAAGGTCAAATGTGATGCAGCGAGAAAAT…
B	2	LongAmp	NK7.1-GS_B.FOR	CNCTNNNNNTNNNNNNNNTTNNNTTCTTCNATTTCCCTCCCCCAGTCGTTATTTCCTTTCCGCNCCNCCCTTTNCCCTTTTCCCTTCGGCAGTTGTNTTTGTCGTCCNNTTTTCCCCCTTGACTGGCCCCAAAAACACCGCTTGAGTCTCCAANTACTCTCTCGCAAATGGCGCTGACCTTTTTGGCCCGATATACATAAAAGGCCNTGAAGTCTTGAACNCGTCAACAATTTCATTTTTGAGATACTTTTCGCTTCTGATAGCTTACTGCATNCTGCAAGCAATTTNCTCAGGATTATTATCACATCATGCCATGACNACTGGNAAAGAATAACACNNTCCAGGAGAATGGCNAAAGTTTATGTGATGCAACAAGACATATTTACAGCTTCATTGTAC…
B	2	LongAmp	NK7.1-GS_B.REV	NNNNNCTTTCTTACGTTTAAGTTCATTAAAATTTCACATCCCCCAAATCGTTCATTTCCTTTCCGCATTTTCCATTTACCATTTACCATTCGGCAGTTGTCAGTTGTCGTATATATTTACACACTTGACTGGCCCAGAAAAAAGCGATTGAGTTTTATAAATAAATATCTAGCAAATGGCGCTGACCTATTTGGCCGGAAAATACATAGATGGCCATGATGTTTTGACCTCATCGACGATTTCGTTAATTGAGATACTTTTCGCTTCTGATTGCAGACTGCATAATGCAAGCAAATTAAACGGGTTTACGTAACAATTAATGCCATGGCAACTGGAATTGAGTAACAATATCCTGGTGAATGGTAAAGGTCAAATGTGATGCAGCGAGAAAATAGTTAC…
B	3	LongAmp	NK7.1-GS_B.FOR	NNNNNNTNTNNNTNNNNANNCNNTCCAGTCTTAAATTTCCATCCCCCAGGCGTTCTTTCCTTTCCGNNTTTCCTTTTANNTTTACCTTCGGGAGTTGTCAGTTGTCGACCTATTTACACCCATGACTGGGCCCGAAAAAAGCGATTGGNTTTTATAAATAAATATCTAGCATATGGCGCTGACCTATTTGGTCGGAAACTACATAAACGGCAATGATGTCTTGNCCTCATCTACGATTTCGTTAATTGANATACTTTTCTCGTCNGATTGCGCACACAGTTTTGCGCGCGAATCTTTCGGGTATATTTGAAAATTAATGCGACGGCTCACGGAATTTAGTAACACTATCTTGGGGAATGGGAACGGTCAAATGTGATTCGAGAGATTATATATAATGCT…
B	3	LongAmp	NK7.1-GS_B.REV	GGNNNNNNTTTCTTACGTTTAAAGTTCATTAAAATTTCACATCCCCCAAATCGTTCATTTCCTTTCCGCATTTTCCATTTACCATTTACCATTCGGCAGTTGTCAGTTGTCGTATATATTTACACACTTGACTGGCCCAGAAAAAAGCGATTGAGTTTTATAAATAAATATCTAGCAAATGGCGCTGACCTATTTGGCCGGAAAATACATAGATGGCCATGATGTTTTGACCTCATCGACGATTTCGTTAATTGAGATACTTTTCGCTTCTGATTGCAGACTGCATAATGCAAGCAAATTAAACGGGTTTACGTAACAATTAATGCCATGGCAACTGGAATTGAGTAACAATATCCTGGTGAATGGTAAAGGTCAAATGTGATGCAGCGAGAAAATAGT…
C	1	LongAmp	NK7.1-GS_C.FOR2	CNNNNNNNNNNNNNATGGTAATGGTAAATGGAAAATGCGGAAAGGAAATGAACGATTTGGGGGATGTGAAATTTTAATGAACTTTTAAACGTAATGAAAGTAATTTTCAAATTGCAAGCTCACAGAAAGTGGCAAGAGGTGGATGAGTAGGGGGCGGGGCGGGGCAGAAGGCATGCGGCTTAACTTATTTTTTTTTCTTATTTTTGTGCCCCAGTGAAATTCAATTGCGGCAGAAGTCGAGCGCTGGCAACTTTTGTGCGTCCTTCAGACAGTCCAGGCATTACCACCCCATGGCCACCACAAAAAAAAAAAAAAAACCCCCCAAAAACCCCACCCCAGGAGAAAAAAACAAAGGGGGGCCCCGCCGAAACCCAAACCTTCCCAAATTATACCCTTAAT…
C	1	LongAmp	NK7.1-GS_C.REV2	NNNTTNNNCNNNNNNNNNNGNNNNNNNNNTCGACGCCGCTTGTGGCGCACAAATTAAATGCTACATTCAATGCCATTTCTCGAAATCATTTCGAGTGGCCCGGCCCAGTGGGTTTTTTGGCCAGGGTTTCGAATGGTTGGGCCATGATGAAATAACATAAGGTGGTCCCGTCGGCAAGAGACATCCACTTAACGTATGCTTGCAATAAGTGCGAGTGAAAGGAATAGTATTCTGAGTGTCGTATTGAGTCTGAGTGAGACAGCGATATGATTGTTGATTAACCCTTAGCATGTCCGTGGGGTTTGAATTAACTCATAATATTAATTAGACGAAATTATTTTTAAAGTTTTATTTTTAATAATTTGGAGTTTCCAATTAACTTTTGTTTTTGATTTTTAA…
C	2	LongAmp	NK7.1-GS_C.FOR2	CCNNTNNNNNNNNNNNNNNNNNATGGTAATGGTAAATGGAAAATGCGGAAAGGAAATGAACGATTTGGGGGATGTGAAATTTTAATGAACTTTTAAACGTAATGAAAGTAATTTTCAAATTGCAAGCTCACAGAAAGTGGCAAGAGGTGGATGAGTAGGGGGCGGGGCGGGGCAGAAGGCATGCGGCTTAACTTATTTTTTTTTCTTATTTTTGTGCCCCAGTGAAATTCAATTGCGGCAGAAGTCGAGCGCTGGCAACTTTTGTGCGTCCTTCAGACAGTCCAGGCATTACCACCCCATGGCCACCACAAAAAAAAAAAAAAACCCCCCCAAATACCCCACCCCAGGAAAAAAAAACAAAGGGGGGCCCCGCCAAAACCCAAACCTTCCCAAATTATA…
C	2	LongAmp	NK7.1-GS_C.REV2	NNNTNNNNNNNNNNNNNNNNNNNNNNCGANNCCGCATGTGGCGCACAAATTAAATGCTACATTCAATGCCATTTCTCGAAATCATTTCGAGTGGCCCGGCCCAGTGGGTTTTTTGGCCAGGGTTTCGAATGGTTGGGCCATGATGAAATAACATAAGGTGGTCCCGTCGGCAAGAGACATCCACTTAACGTATGCTTGCAATAAGTGCGAGTGAAAGGAATAGTATTCTGAGTGTCGTATTGAGTCTGAGTGAGACAGCGATATGATTGTTGATTAACCCTTAGCATGTCCGTGGGGTTTGAATTAACTCATAATATTAATTAGACGAAATTATTTTTAAAGTTTTATTTTTAATAATTTGGAGTTTCCAATTAACTTTTGTTTTTGATTTTTAATTTC…
C	3	LongAmp	NK7.1-GS_C.FOR2	NCNANNNNNNCNNNNCGATGGTAATGGTAAATGGAAAATGCGGAAAGGAAATGAACGATTTGGGGGATGTGAAATTTTAATGAACTTTTAAACGTAATGAAAGTAATTTTCAAATTGCAAGCTCACAGAAAGTGGCAAGAGGTGGATGAGTAGGGGGCGGGGCGGGGCAGAAGGCATGCGGCTTAACTTATTTTTTTTTCTTATTTTTGTGCCCCAGTGAAATTCAATTGCGGCAGAAGTCGAGCGCTGGCAACTTTTGTGCGTCCTTCAGACAGTCCAGGCATTACCACCCCATGGCCACCACAAAAAAAAAAAAAAAACCCCCCAAATACCCCACCCCAGGAGAAAAAAACAAAGGGGGGCCCCGCCGTAACCCAAACCTTCCCAAATTATACCCTT…
C	3	LongAmp	NK7.1-GS_C.REV2	NNNNNNNNNNNNNNNNNTNNNNNNCGNCGCCGCTTGTGGCGCACAAATTAAATGCTACATTCAATGCCATTTCTCGAAATCATTTCGAGTGGCCCGGCCCAGTGGGTTTTTTGGCCAGGGTTTCGAATGGTTGGGCCATGATGAAATAACATAAGGTGGTCCCGTCGGCAAGAGACATCCACTTAACGTATGCTTGCAATAAGTGCGAGTGAAAGGAATAGTATTCTGAGTGTCGTATTGAGTCTGAGTGAGACAGCGATATGATTGTTGATTAACCCTTAGCATGTCCGTGGGGTTTGAATTAACTCATAATATTAATTAGACGAAATTATTTTTAAAGTTTTATTTTTAATAATTTGGAGTTTCCAATTAACTTTTGTTTTTGATTTTTAATTTCAA…
C	1	Q5	NK7.1-GS_C.FOR2	NNNNNNNNNNNTNANCGATGGTANTGGTAAATGGAAAATGCGGAAAGGAAATGAACGATTTGGGGGATGTGAAATTTTAATGAACTTTTAAACGTAATGAAAGTAATTTTCAAATTGCAAGCTCACAGAAAGTGGCAAGAGGTGGATGAGTAGGGGGCGGGGCGGGGCAGAAGGCATGCGGCTTAACTTATTTTTTTTTCTTATTTTTGTGCCCCAGTGAAATTCAATTGCGGCAGAAGTCGAGCGCTGGCAACTTTTGTGCGTCCTTCAGACAGTCCAGGCATTACCACCCCATGGCCACCACAAAAAAAAAAAAAAAACCCCCCCAAAACCCCCCCCCCTGGTGAAAAAACAAAAGGGGGGCCCCCCCTAACCCCAACCTTTCCCAAATTTACCCTT…
C	1	Q5	NK7.1-GS_C.REV2	NNNNNNNNNNCNNNNNCGCCGCCGCTTGTGGCGCACAAATTAAATGCTACATTCAATGCCATTTCTCGAAATCATTTCGAGTGGCCCGGCCCAGTGGGTTTTTTGGCCAGGGTTTCGAATGGTTGGGCCATGATGAAATAACATAAGGTGGTCCCGTCGGCAAGAGACATCCACTTAACGTATGCTTGCAATAAGTGCGAGTGAAAGGAATAGTATTCTGAGTGTCGTATTGAGTCTGAGTGAGACAGCGATATGATTGTTGATTAACCCTTAGCATGTCCGTGGGGTTTGAATTAACTCATAATATTAATTAGACGAAATTATTTTTAAAGTTTTATTTTTAATAATTTGGAGTTTCCAATTAACTTTTGTTTTTGATTTTTAATTTCAATTTTTTTG…
C	1	Q5	NK7.1-KP_BPS_REV1.seq	NNNTTATGTCTGANCTTTTGCAGGTGCAGCCTTCCACTGCGAATCATTAAAGTGGGTATCACAAATTTGGGAGTTTTCACCAAGGCTGCACCCAAGGCTCTGCTCCCACAATTTTCTCTTAATAGCACACTTCGGCACGTGAATTAATTTTACTCCAGTCACAGCTTTGCAGCAAAATTTGCAATATTTCATTTTTTTTTATTCCACGTAAGGGTTAATGTTTTCAAAAAAAAATTCGTCCGCACACAACCTTTCCTCTCAACAAGCAAACGTGCACTGAATTTAAGTGTATACTTCGGTAAGCTTCGGCTTACGACGGGACCACCTTATGTTATTTCATCATGGGTTGGGCTATCTGGTGAGTTTTTTTTTTTTTTTTTGGGGGGCCCTGGGGGGGGA…
D	1	LongAmp	NK7.1-GS_D.FOR	NGNNNNNNNNNNTACTCTGCTCTGGCTGCTATTTATAACTGTTTATTTGCCGTGTGCCATTCGCGATGCACCGCGAGAAAATGTTGGCAAAACATTTTATAATTCCAGCAATTACATTTCAATTCATCCTGGGCATATGGTATGGCATTTGTATGTAAAAGGTTTACGCTGTGATTATTTTAAATACTGACCACTTTTTCTCCGAGTGCACTTGCAACTCGGGCTCTGTCTGCCACTGAAAGGGATTAATTAAACTGACAACTGACGTCTGTGGGTGGCCCTCGCCCCCTGCGAGTCCACAGTCGACTGTCTTTGATGCCCGGAGTTCGGCATAATTAGTTAAATGTGCTTGGCCATAACAATGCGGAGATCTGGCCAACACACCGCCCGCAACTCGTT…
D	1	LongAmp	NK7.1-GS_D.REV	GNNNNNNNGNNGTATTAATTNNCTAAATGCCAGGGTCAAAACGAGTTGCGGGCGGTGTGTTGGCCAGATCTCCGCATTGTTATGGCCAAGCACATTTAACTAATTATGCCGAACTCCGGGCATCAAAGACAGTCGACTGTGGACTCGCAGGGGGCGAGGGCCACCCACAGACGTCAGTTGTCAGTTTAATTAATCCCTTTCAGTGGCAGACAGAGCCCGAGTTGCAAGTGCACTCGGAGAAAAAGTGGTCAGTATTTAAAATAATCACAGCGTAAACCTTTTACATACAAATGCCATACCATATGCCCAGGATGAATTGAAATGTAATTGCTGGAATTATAAAATGTTTTGCCAACATTTTCTCGCGGTGCATCGCGAATGGCACACGGCAAATAAACA…
D	2	LongAmp	NK7.1-GS_D.FOR	NNNNNNNNNNNGCTTNNNTTNTCTNTNGCCCNGTCATAACCAGTTGTGGGCGGTGTGTTGGCCAGATCTAAATNNTGTNATGGCCAAGCACATTTAAATAATTATGCCGAACTCCCGGAATCNNAGACAGTCGACTGTGGACTCGCAGGGGGCGAGGGCCACCCACTGACGTCAGTTGTCAGTTTAATTAATCCCTTTTTCTGCCAGACAGAGCCCGACTTGCATGTGCACTCGGAGAAAAAGTGGACAGTATTTACTATAATCACAGCGTAAACCTTTTACACACAAATGCCATACCATATGCCCAGGATGAATTGAAATGCCCTTGCTGGAATTATAAAATGTTTTGCCAACATTTTCTCGCGGTGCATCACGAATGGCACACGGCACACAAACAGC…
D	2	LongAmp	NK7.1-GS_D.REV	NNNNNNCNGNNGTATTAATTAAACTAAATGCCAGGGTCAAAACGAGTTGCGGGCGGTGTGTTGGCCAGATCTCCGCATTGTTATGGCCAAGCACATTTAACTAATTATGCCGAACTCCGGGCATCAAAGACAGTCGACTGTGGACTCGCAGGGGGCGAGGGCCACCCACAGACGTCAGTTGTCAGTTTAATTAATCCCTTTCAGTGGCAGACAGAGCCCGAGTTGCAAGTGCACTCGGAGAAAAAGTGGTCAGTATTTAAAATAATCACAGCGTAAACCTTTTACATACAAATGCCATACCATATGCCCAGGATGAATTGAAATGTAATTGCTGGAATTATAAAATGTTTTGCCAACATTTTCTCGCGGTGCATCGCGAATGGCACACGGCAAATAAAC…
D	3	LongAmp	NK7.1-GS_D.FOR	NNCNNNNNNNNNNNGNNNTTCATTNCNTTGCNNNNNNNACAAGTTGTGGNNGTGTGTTGTCAGANANGNCGNAGNTGGCGAANNCATTTAAATAATATGCCGAACNNNTAGATCTAAAACAGTCACAGTGAACTCGCAGGGGGGGAGGGGCACCCACACACGTCAGTGGTCACTTTAATTAATCCCTTTCCCCAAGGACAAATCCCGAGTTGCAGGTGCACTCCTANAAAAAGTGGTGANTATTTAAAATAATCACACCTTAAACCTTTTACATACAAATGCCGTACCATATGCCCACGAAGAATTGAAAAGTAGTTGCTGGANTTATAAAACGTTTTGCCNACATTTTCTCGCGGTGCATCCCNAATGGCAGGCCNCNGTAAACATTCATTAATACCA…
D	3	LongAmp	NK7.1-GS_D.REV	GNNNNNNNNNNGTATTAATTAAACTAAATGCCAGGGTCAAAACGAGTTGCGGGCGGTGTGTTGGCCAGATCTCCGCATTGTTATGGCCAAGCACATTTAACTAATTATGCCGAACTCCGGGCATCAAAGACAGTCGACTGTGGACTCGCAGGGGGCGAGGGCCACCCACAGACGTCAGTTGTCAGTTTAATTAATCCCTTTCAGTGGCAGACAGAGCCCGAGTTGCAAGTGCACTCGGAGAAAAAGTGGTCAGTATTTAAAATAATCACAGCGTAAACCTTTTACATACAAATGCCATACCATATGCCCAGGATGAATTGAAATGTAATTGCTGGAATTATAAAATGTTTTGCCAACATTTTCTCGCGGTGCATCGCGAATGGCACACGGCAAATAAAC…
E	1	LongAmp	NK7.1-GS_E.FOR2	NNNNAANNNNNCTATTGCCAAATATGTAATAATTAGCCGCGGCGAAAATGTGAAATAAAATTAATTACGTGTGCAAATCAGCCAAGGATATTCATCCAGACGTTTGCTAACATTTATTTACAGTTAGTCATTTTGGTTGTGTTTGCCCCAAGCACACACACACACACATTTACACACACACAAGCAGTATGTGTGTATTTTGTATCATTCCCCATTTCCATCAGTAAACAGGCAAAAAAACTCCTCACGCTCATTTGCCAGCAATTAAGTGCACAGAAAGAGATGGAGACAGTCACTTGAAATGGCGCCATCTGAACTTTGTCGATATGCGAATGTATCTACAGTGGATACTCTGTAAGTGGCAACATTTTGTTTCATTCTGTTCTTATTATTTATACT…
E	1	LongAmp	NK7.1-GS_E.REV2	GNNNNANNACGANTTNAAGTGTAGTGCCTAATAACATAAAATGGCAAAATAAAAGTATAAATAATAAGAACAGAATGAAACAAAATGTTGCCACTTACAGAGTATCCACTGTAGATACATTCGCATATCGACAAAGTTCAGATGGCGCCATTTCAAGTGACTGTCTCCATCTCTTTCTGTGCACTTAATTGCTGGCAAATGAGCGTGAGGAGTTTTTTTGCCTGTTTACTGATGGAAATGGGGAATGATACAAAATACACACATACTGCTTGTGTGTGTGTAAATGTGTGTGTGTGTGTGCTTGGGGCAAACACAACCAAAATGACTAACTGTAAATAAATGTTAGCAAACGTCTGGATGAATATCCTTGGCTGATTTGCACACGTAATTAATTTTATT…
E	2	LongAmp	NK7.1-GS_E.FOR2	GNNNNNNNNNNNCTAATTGCCAAATATGTAATAATTAGCCGCGGCGAAAATGTGAAATAAAATTAATTACGTGTGCAAATCAGCCAAGGATATTCATCCAGACGTTTGCTAACATTTATTTACAGTTAGTCATTTTGGTTGTGTTTGCCCCAAGCACACACACACACACATTTACACACACACAAGCAGTATGTGTGTATTTTGTATCATTCCCCATTTCCATCAGTAAACAGGCAAAAAAACTCCTCACGCTCATTTGCCAGCAATTAAGTGCACAGAAAGAGATGGAGACAGTCACTTGAAATGGCGCCATCTGAACTTTGTCGATATGCGAATGTATCTACAGTGGATACTCTGTAAGTGGCAACATTTTGTTTCATTCTGTTCTTATTATTTATA…
E	2	LongAmp	NK7.1-GS_E.REV2	GNNNNANNACGANTTTGAAGTGTAGTGCCTAATAACATAAAATGGCAAAATAAAAGTATAAATAATAAGAACAGAATGAAACAAAATGTTGCCACTTACAGAGTATCCACTGTAGATACATTCGCATATCGACAAAGTTCAGATGGCGCCATTTCAAGTGACTGTCTCCATCTCTTTCTGTGCACTTAATTGCTGGCAAATGAGCGTGAGGAGTTTTTTTGCCTGTTTACTGATGGAAATGGGGAATGATACAAAATACACACATACTGCTTGTGTGTGTGTAAATGTGTGTGTGTGTGTGCTTGGGGCAAACACAACCAAAATGACTAACTGTAAATAAATGTTAGCAAACGTCTGGATGAATATCCTTGGCTGATTTGCACACGTAATTAATTTTAT…
E	3	LongAmp	NK7.1-GS_E.FOR2	GNNNNNNNNCGCNATTGCCNNTATGTAATAATTAGCCGCGGCGAAAATGTGAAATAAAATTAATTACGTGTGCAAATCAGCCAAGGATATTCATCCAGACGTTTGCTAACATTTATTTACAGTTAGTCATTTTGGTTGTGTTTGCCCCAAGCACACACACACACACATTTACACACACACAAGCAGTATGTGTGTATTTTGTATCATTCCCCATTTCCATCAGTAAACAGGCAAAAAAACTCCTCACGCTCATTTGCCAGCAATTAAGTGCACAGAAAGAGATGGAGACAGTCACTTGAAATGGCGCCATCTGAACTTTGTCGATATGCGAATGTATCTACAGTGGATACTCTGTAAGTGGCAACATTTTGTTTCATTCTGTTCTTATTATTTATACTT…
E	3	LongAmp	NK7.1-GS_E.REV2	NNTTNNANTACNNNNNNNNAGTGTAGTGCCTAATAACATAAAATGGCAAAATAAAAGTATAAATAATAAGAACAGAATGAAACAAAATGTTGCCACTTACAGAGTATCCACTGTAGATACATTCGCATATCGACAAAGTTCAGATGGCGCCATTTCAAGTGACTGTCTCCATCTCTTTCTGTGCACTTAATTGCTGGCAAATGAGCGTGAGGAGTTTTTTTGCCTGTTTACTGATGGAAATGGGGAATGATACAAAATACACACATACTGCTTGTGTGTGTGTAAATGTGTGTGTGTGTGTGCTTGGGGCAAACACAACCAAAATGACTAACTGTAAATAAATGTTAGCAAACGTCTGGATGAATATCCTTGGCTGATTTGCACACGTAATTAATTTTA…

### Sheet: KP Element seq GenBank
Name	Sequence	Acession#	Link	Length (nt)
KP element lambda OM5 KP84E	ccgaatgaatgagcgcaagacgaatgaacgggccatgatgaaataacataaggtggtccc gtcgtaagccgaagcttaccgaagtatacacttaaattcagtgcacgtttgcttgttgag aggaaaggttgtgtgcggacgaatttttttttgaaaacattaacccttacgtggaataaa aaaaaatgaaatattgcaaattttgctgcaaagctgtgactggagtaaaattaattcacg tgccgaagtgtgctattaagagaaaattgtgggagcagagccttgggtgcagccttggtg aaaactcccaaatttgtgatacccactttaatgattcgcagtggaaggctgcacctgcaa aaggtcagacatttaaaaggaggcgactcaacg…	GenBank: AB331389.1	https://www.ncbi.nlm.nih.gov/nucleotide/AB331389.1?report=genbank&log$=nucltop&blast_rank=1&RID=429EN1VT015	1240
KP element lambda OM5 KP70C	catgcatcgccagctcttttttttggtgtgagtcatgatgaaataacataaggtggtccc gtcgtaagccgaagcttaccgaagtatacacttaaattcagtgcacgtttgcttgttgag aggaaaggttgtgtgcggacgaatttttttttgaaaacattaacccttacgtggaataaa aaaaaatgaaatattgcaaattttgctgcaaagctgtgactggagtaaaattaattcacg tgccgaagtgtgctattaagagaaaattgtgggagcagagccttgggtgcagccttggtg aaaactcccaaatttgtgatacccactttaatgattcgcagtggaaggctgcacctgcaa aaggtcagacatttaaaaggaggcgactcaacg…	GenBank: AB331387.1	https://www.ncbi.nlm.nih.gov/nucleotide/AB331387.1?report=genbank&log$=nucltop&blast_rank=2&RID=429EN1VT015	1249
KP element lambda OM5 KP60F	cgaaaaaaaactcactcaagcggttcatccacgcacgagcgtacatacacgtatgtagga gcatgatgaaataacataaggtggtcccgtcgtaagccgaagcttaccgaagtatacact taaattcagtgcacgtttgcttgttgagaggaaaggttgtgtgcggacgaattttttttt gaaaacattaacccttacgtggaataaaaaaaaatgaaatattgcaaattttgctgcaaa gctgtgactggagtaaaattaattcacgtgccgaagtgtgctattaagagaaaattgtgg gagcagagccttgggtgcagccttggtgaaaactcccaaatttgtgatacccactttaat gattcgcagtggaaggctgcacctgcaaaaggt…	GenBank: AB331385.1	https://www.ncbi.nlm.nih.gov/nucleotide/AB331385.1?report=genbank&log$=nucltop&blast_rank=3&RID=429EN1VT015	1312
KP element lambda OM5 KP54B.	aataacggttctcgcactctcagccaatttggtgggtcagtccatgatgaaataacataa ggtggtcccgtcgtaagccgaagcttaccgaagtatacacttaaattcagtgcacgtttg cttgttgagaggaaaggttgtgtgcggacgaatttttttttgaaaacattaacccttacg tggaataaaaaaaaatgaaatattgcaaattttgctgcaaagctgtgactggagtaaaat taattcacgtgccgaagtgtgctattaagagaaaattgtgggagcagagccttgggtgca gccttggtgaaaactcccaaatttgtgatacccactttaatgattcgcagtggaaggctg cacctgcaaaaggtcagacatttaaaaggaggc…	GenBank: AB331383.1	https://www.ncbi.nlm.nih.gov/nucleotide/AB331383.1?report=genbank&log$=nucltop&blast_rank=4&RID=429EN1VT015	1242
KP element lambda OM5 KP46D.	ctatggtttaactgagagaggctccactgtgctgtctgtccagcccatgatgaaataaca taaggtggtcccgtcgtaagccgaagcttaccgaagtatacacttaaattcagtgcacgt ttgcttgttgagaggaaaggttgtgtgcggacgaatttttttttgaaaacattaaccctt acgtggaataaaaaaaaatgaaatattgcaaattttgctgcaaagctgtgactggagtaa aattaattcacgtgccgaagtgtgctattaagagaaaattgtgggagcagagccttgggt gcagccttggtgaaaactcccaaatttgtgatacccactttaatgattcgcagtggaagg ctgcacctgcaaaaggtcagacatttaaaagga…	GenBank: AB331380.1	https://www.ncbi.nlm.nih.gov/nucleotide/AB331380.1?report=genbank&log$=nucltop&blast_rank=5&RID=429EN1VT015	1232
KP element lambda OM5 KP46B	taacgttcaatgatctaaattacgtttacgtttcacacaaaccatgatgaaataacataa ggtggtcccgtcgtaagccgaagcttaccgaagtatacacttaaattcagtgcacgtttg cttgttgagaggaaaggttgtgtgcggacgaatttttttttgaaaacattaacccttacg tggaataaaaaaaaatgaaatattgcaaattttgctgcaaagctgtgactggagtaaaat taattcacgtgccgaagtgtgctattaagagaaaattgtgggagcagagccttgggtgca gccttggtgaaaactcccaaatttgtgatacccactttaatgattcgcagtggaaggctg cacctgcaaaaggtcagacatttaaaaggaggc…	GenBank: AB331379.1	https://www.ncbi.nlm.nih.gov/nucleotide/AB331379.1?report=genbank&log$=nucltop&blast_rank=6&RID=429EN1VT015	1231
KP element lambda OM5 KP26C	cacacacacacagaagagccctgcgagcgagtttaaagttcagtacatgatgaaataaca taaggtggtcccgtcgtaagccgaagcttaccgaagtatacacttaaattcagtgcacgt ttgcttgttgagaggaaaggttgtgtgcggacgaatttttttttgaaaacattaaccctt acgtggaataaaaaaaaatgaaatattgcaaattttgctgcaaagctgtgactggagtaa aattaattcacgtgccgaagtgtgctattaagagaaaattgtgggagcagagccttgggt gcagccttggtgaaaactcccaaatttgtgatacccactttaatgattcgcagtggaagg ctgcacctgcaaaaggtcagacatttaaaagga…	GenBank: AB331377.1	https://www.ncbi.nlm.nih.gov/nucleotide/AB331377.1?report=genbank&log$=nucltop&blast_rank=7&RID=429EN1VT015	1227
KP element lambda OM5 KP22B.	tgtgattcatgtgtatttcgcacattcagttagttcagctatcagtttagaccatgatga aataacataaggtggtcccgtcgtaagccgaagcttaccgaagtatacacttaaattcag tgcacgtttgcttgttgagaggaaaggttgtgtgcggacgaatttttttttgaaaacatt aacccttacgtggaataaaaaaaaatgaaatattgcaaattttgctgcaaagctgtgact ggagtaaaattaattcacgtgccgaagtgtgctattaagagaaaattgtgggagcagagc cttgggtgcagccttggtgaaaactcccaaatttgtgatacccactttaatgattcgcag tggaaggctgcacctgcaaaaggtcagacattt…	GenBank: AB331376.1	https://www.ncbi.nlm.nih.gov/nucleotide/AB331376.1?report=genbank&log$=nucltop&blast_rank=8&RID=429EN1VT015	1266
Drosophila KP element DNA	gtttcggtcatgatgaaataacataaggtggtcccgtcgtaagccgaagcttaccgaagt atacacttaaattcagtgcacgtttgcttgttgagaggaaaggttgtgtgcggacgaatt tttttttgaaaacattaacccttacgtggaataaaaaaaaatgaaatattgcaaattttg ctgcaaagctgtgactggagtaaaattaattcacgtgccgaagtgtgctattaagagaaa attgtgggagcagagccttgggtgcagccttggtgaaaactcccaaatttgtgataccca ctttaatgattcgcagtggaaggctgcacctgcaaaaggtcagacatttaaaaggaggcg actcaacgcagatgccgtacctagtaaagtgat…	GenBank: X06590.1	https://www.ncbi.nlm.nih.gov/nucleotide/X06590.1?report=genbank&log$=nucltop&blast_rank=10&RID=429EN1VT015	1170
Drosophila KP element	CATGATGAAATAACATAAGGTGGTCCCGTCGTAAGCCGAAGCTTACCGAAGTATACACTTAAATTCAGTGCACGTTTGCTTGTTGAGAGGAAAGGTTGTG TGCGGACGAATTTTTTTTTGAAAACATTAACCCTTACGTGGAATAAAAAAAAATGAAATATTGCAAATTTTGCTGCAAAGCTGTGACTGGAGTAAAATTA ATTCACGTGCCGAAGTGTGCTATTAAGAGAAAATTGTGGGAGCAGAGCCTTGGGTGCAGCCTTGGTGAAAACTCCCAAATTTGTGATACCCACTTTAATG ATTCGCAGTGGAAGGCTGCACCTGCAAAAGGTCAGACATTTAAAAGGAGGCGACTCAACGCAGATGCCGTACCTAGTAAAGTGATAGAGCCTGAAC…	GenBank: X06590.1	https://www.ncbi.nlm.nih.gov/nucleotide/X06590.1?report=genbank&log$=nuclalign&blast_rank=10&RID=645JHYER014	1154

### Sheet: Seq StanEx1 KP Element
Sequencing Primer	Direction rel. to genom. Scaffold	Seq. Repeat#	Remarks	Sequence
NK7.1-KP_BPS_REV1	3'->5'	1	Contains 5' End KP & direct repeat	NNNTTATGTCTGANCTTTTGCAGGTGCAGCCTTCCACTGCGAATCATTAAAGTGGGTATCACAAATTTGGGAGTTTTCACCAAGGCTGCACCCAAGGCTCTGCTCCCACAATTTTCTCTTAATAGCACACTTCGGCACGTGAATTAATTTTACTCCAGTCACAGCTTTGCAGCAAAATTTGCAATATTTCATTTTTTTTTATTCCACGTAAGGGTTAATGTTTTCAAAAAAAAATTCGTCCGCACACAACCTTTCCTCTCAACAAGCAAACGTGCACTGAATTTAAGTGTATACTTCGGTAAGCTTCGGCTTACGACGGGACCACCTTATGTTATTTCATCATGGGTTGGGCTATCTGGTGAGTTTTTTTTTTTTTTTTTGGGGGGCCCTGGGGGGGGA…
NK7.1-KP_BPS_REV1	3'->5'	2	Contains 5' End KP & direct repeat	CNNTATGTCTGACCTTTTGCAGGTGCAGCCTTCCACTGCGAATCATTAAAGTGGGTATCACAAATTTGGGAGTTTTCACCAAGGCTGCACCCAAGGCTCTGCTCCCACAATTTTCTCTTAATAGCACACTTCGGCACGTGAATTAATTTTACTCCAGTCACAGCTTTGCAGCAAAATTTGCAATATTTCATTTTTTTTTATTCCACGTAAGGGTTAATGTTTTCAAAAAAAAATTCGTCCGCACACAACCTTTCCTCTCAACAAGCAAACGTGCACTGAATTTAAGTGTATACTTCGGTAAGCTTCGGCTTACGACGGGACCACCTTATGTTATTTCATCATGGGTTGGGCTATCTGGTGAGTTTTTTTTTTTTTTTTTGGGGGGCCCGGGGGGGGGAA…
NK7.1-KP_BPS_REV1	3'->5'	3	Contains 5' End KP & direct repeat	NNNTNNTGTCTGACCTTTTGCAGGTGCAGCCTTCCACTGCGAATCATTAAAGTGGGTATCACAAATTTGGGAGTTTTCACCAAGGCTGCACCCAAGGCTCTGCTCCCACAATTTTCTCTTAATAGCACACTTCGGCACGTGAATTAATTTTACTCCAGTCACAGCTTTGCAGCAAAATTTGCAATATTTCATTTTTTTTTATTCCACGTAAGGGTTAATGTTTTCAAAAAAAAATTCGTCCGCACACAACCTTTCCTCTCAACAAGCAAACGTGCACTGAATTTAAGTGTATACTTCGGTAAGCTTCGGCTTACGACGGGACCACCTTATGTTATTTCATCATGGGTTGGGCTATCTGGTGAGTTTTTTTTTTTTTTTTTGGGGGGCCCGGGGGGGGGA…
NK7.1-KP_BPS_REV2	3'->5'	1	Contains 5' End KP & direct repeat	NNNNNNTT TGGGAGTTTTCACCAAGGCTGCACCCAAGGCTCTGCTCCCACAATTTTCTCTTAATAGCACACTTCGGCACGTGAATTAATTTTACTCCAGTCACAGCTTTGCAGCAAAATTTGCAATATTTCATTTTTTTTTATTCCACGTAAGGGTTAATGTTTTCAAAAAAAAATTCGTCCGCACACAACCTTTCCTCTCAACAAGCAAACGTGCACTGAATTTAAGTGTATACTTCGGTAAGCTTCGGCTTACGACGGGACCACCTTATGTTATTTCATCATGGGTTGGGCTATCTGGTGAGTTTTTTTTTTTTTTTTTGGGGGGCCCGGGGGGGGGAAAGCCCGGAAGGGTGAAAAAACAAAAAA
NK7.1-KP_BPS_REV2	3'->5'	2	Contains 5' End KP & direct repeat	NNNNANANTTGGGAGTTTTCACCAAGGCTGCACCCAAGGCTCTGCTCCCACAATTTTCTCTTAATAGCACACTTCGGCACGTGAATTAATTTTACTCCAGTCACAGCTTTGCAGCAAAATTTGCAATATTTCATTTTTTTTTATTCCACGTAAGGGTTAATGTTTTCAAAAAAAAATTCGTCCGCACACAACCTTTCCTCTCAACAAGCAAACGTGCACTGAATTTAAGTGTATACTTCGGTAAGCTTCGGCTTACGACGGGACCACCTTATGTTATTTCATCATGGGTTGGGCTATCTGGTGAGTTTTTTTTTTTTTTTTTGGGGGGCCCGGGGGGGGGAAAGCCCGGAAGGGGNNAAAAAAACAAAA
NK7.1-KP_BPS_REV2	3'->5'	3	Contains 5' End KP & direct repeat	NNNNNNANTTTGGGAGTTTTCACCAAGGCTGCACCCAAGGCTCTGCTCCCACAATTTTCTCTTAATAGCACACTTCGGCACGTGAATTAATTTTACTCCAGTCACAGCTTTGCAGCAAAATTTGCAATATTTCATTTTTTTTTATTCCACGTAAGGGTTAATGTTTTCAAAAAAAAATTCGTCCGCACACAACCTTTCCTCTCAACAAGCAAACGTGCACTGAATTTAAGTGTATACTTCGGTAAGCTTCGGCTTACGACGGGACCACCTTATGTTATTTCATCATGGGTTGGGCTATCTGGTGAGTTTTTTTTTTTTTTTTTGGGGGGCCCGGGGGGGGGAAAGCCCGGACCGGGNAAAAAACAAAAAA
NK7.1-KP_BPS_REV3	3'->5'	1	Contains 5' End KP & direct repeat	NNNACNTTCGNGCACGTGAATTAATTTTACTCCAGTCACAGCTTTGCAGCAAAATTTGCAATATTTCATTTTTTTTTATTCCACGTAAGGGTTAATGTTTTCAAAAAAAAATTCGTCCGCACACAACCTTTCCTCTCAACAAGCAAACGTGCACTGAATTTAAGTGTATACTTCGGTAAGCTTCGGCTTACGACGGGACCACCTTATGTTATTTCATCATGGGTTGGGCTATCTGGTGAGTTTTTTTTTTTTTTTTTGGGGGGCCCTGGGGGGGGAAAGCCGGGAATGTTTAAAAAAACCCCAAAAATTGCCCCCCCCCCACTTTTGCCCCAATTTAATTTTCCGGGGGGCCAAAAAAAAAAAAAAAAAAAAAATTAAACCCCAGGGTTTTTGCCCCCC…
NK7.1-KP_BPS_REV3	3'->5'	2	Contains 5' End KP & direct repeat	NNNNTTCNGNACGTGATTAATTTTACTCCAGTCACAGCTTTGCAGCAAAATTTGCAATATTTCATTTTTTTTTATTCCACGTAAGGGTTAATGTTTTCAAAAAAAAATTCGTCCGCACACAACCTTTCCTCTCAACAAGCAAACGTGCACTGAATTTAAGTGTATACTTCGGTAAGCTTCGGCTTACGACGGGACCACCTTATGTTATTTCATCATGGGTTGGGCTATCTGGTGAGTTTTTTTTTTTTTTTTTGGGGGGCCCGGGGGGGGGAAAGCCGGGAATGTTTAAAAGAACCCAAAAAATTTCCCCCCCCCCACTTTTGCCCCAATTTAATTTTCCGGGGGGCCAAAAAAAAAAAAAAAAAAAAAATTAAACCCCNGGGCTTTTGCCCCCCCCCC…
NK7.1-KP_BPS_REV3	3'->5'	3	Contains 5' End KP & direct repeat	NNNANNTTCGGCACGTGATTAATTTTACTCCAGTCACAGCTTTGCAGCAAAATTTGCAATATTTCATTTTTTTTTATTCCACGTAAGGGTTAATGTTTTCAAAAAAAAATTCGTCCGCACACAACCTTTCCTCTCAACAAGCAAACGTGCACTGAATTTAAGTGTATACTTCGGTAAGCTTCGGCTTACGACGGGACCACCTTATGTTATTTCATCATGGGTTGGGCTATCTGGTGAGTTTTTTTTTTTTTTTTTGGGGGGCCCGGGGGGGGGAAAGCCGGGAATGGTTAAAAGAACCCCAAAAATTTCCCCCCCCCCATTTTTGCCCCAATTTAATTTTCCGGGGGGCCAAAAAAAAAAAAAAAAAAAAATTTAANCCCNNTGGTTTTTGCCCCCCCC…
NK7.1-KP_5_REV	3'->5'	1	Contains 5' End KP & direct repeat	NNANTNNCACTGTTGAGACTCCCTCAGCTGCTGCTCTAAACGACGCATTTCGTACTCCAAAGTACGAATTTTTTCCCTCAAGCTCTTATTTTCATTAAACAATGAACAGGACCTAACGCACAGTCACGTTATTGTTTACATAAATGATTTTTTTTACTATTCAAACTTACTCTGTTTGTGTACTCCCACTGGTATAGCCTTCTTTTATCTTTTCTGGTTCAGGCTCTATCACTTTACTAGGTACGGCATCTGCGTTGAGTCGCCTCCTTTTAAATGTCTGACCTTTTGCAGGTGCAGCCTTCCACTGCGAATCATTAAAGTGGGTATCACAAATTTGGGAGTTTTCACCAAGGCTGCACCCAAGGCTCTGCTCCCACAATTTTCTCTTAATAGCACACT…
NK7.1-KP_5_REV	3'->5'	2	Contains 5' End KP & direct repeat	NANNNNCACTGTTGAGACTCCCTCAGCTGCTGCTCTAAACGACGCATTTCGTACTCCAAAGTACGAATTTTTTCCCTCAAGCTCTTATTTTCATTAAACAATGAACAGGACCTAACGCACAGTCACGTTATTGTTTACATAAATGATTTTTTTTACTATTCAAACTTACTCTGTTTGTGTACTCCCACTGGTATAGCCTTCTTTTATCTTTTCTGGTTCAGGCTCTATCACTTTACTAGGTACGGCATCTGCGTTGAGTCGCCTCCTTTTAAATGTCTGACCTTTTGCAGGTGCAGCCTTCCACTGCGAATCATTAAAGTGGGTATCACAAATTTGGGAGTTTTCACCAAGGCTGCACCCAAGGCTCTGCTCCCACAATTTTCTCTTAATAGCACACTT…
NK7.1-KP_5_REV	3'->5'	3	Contains 5' End KP & direct repeat	NNNNNNCACTGTTGAGACTCCCTCAGCTGCTGCTCTAAACGACGCATTTCGTACTCCAAAGTACGAATTTTTTCCCTCAAGCTCTTATTTTCATTAAACAATGAACAGGACCTAACGCACAGTCACGTTATTGTTTACATAAATGATTTTTTTTACTATTCAAACTTACTCTGTTTGTGTACTCCCACTGGTATAGCCTTCTTTTATCTTTTCTGGTTCAGGCTCTATCACTTTACTAGGTACGGCATCTGCGTTGAGTCGCCTCCTTTTAAATGTCTGACCTTTTGCAGGTGCAGCCTTCCACTGCGAATCATTAAAGTGGGTATCACAAATTTGGGAGTTTTCACCAAGGCTGCACCCAAGGCTCTGCTCCCACAATTTTCTCTTAATAGCACACTT…

### Sheet: Reconst. StanEx-KP seq 5-3
	...ACTCACCAGATA	Genomic sequence 5' of KP insertion
	GCCCAACC	8bp repeat
	CATGATGAA..	KP element sequence
	ATGAAATATT..	"ORF0" / Exon 1 of KP Repressor
	GTAAGTTTGAA	Intron 1
	GTCCTGTTCATT	"ORF1" / Exon 2 of KP repressor, up to 5' breakpoint @ nt 809 of KP and P-element
	AACGTCGATGT	3' breakpoint nt 2561-…of P-element. Contains sequences within "ORF3" / Exon4 of P-element
	TAA	Stop Codon for KP repressor
	ATTCGAAACCC…	Genomic sequence 3' of KP insertion
	KP element @ 88B4-6 DNA seq:
	AAAAAAAAAAAAAAAACTCACCAGATAGCCCAACCCATGATGAAATAACATAAGGTGGTCCCGTCGTAAGCCGAAGCTTACCGAAGTATACACTTAAATTCAGTGCACGTTTGCTTGTTGAGAGGAAAGGTTGTGTGCGGACGAATTTTTTTTTGAAAACATTAACCCTTACGTGGAATAAAAAAAAATGAAATATTGCAAATTTTGCTGCAAAGCTGTGACTGGAGTAAAATTAATTCACGTGCCGAAGTGTGCTATTAAGAGAAAATTGTGGGAGCAGAGCCTTGGGTGCAGCCTTGGTGAAAACTCCCAAATTTGTGATACCCACTTTAATGATTCGCAGTGGAAGGCTGCACCTGCAAAAGGTCAGACATTTAAAAGGAGGCGACTCAACGCAGA…
	Reconstructed cDNA for KP repressor:
	ATGAAATATTGCAAATTTTGCTGCAAAGCTGTGACTGGAGTAAAATTAATTCACGTGCCGAAGTGTGCTATTAAGAGAAAATTGTGGGAGCAGAGCCTTGGGTGCAGCCTTGGTGAAAACTCCCAAATTTGTGATACCCACTTTAATGATTCGCAGTGGAAGGCTGCACCTGCAAAAGGTCAGACATTTAAAAGGAGGCGACTCAACGCAGATGCCGTACCTAGTAAAGTGATAGAGCCTGAACCAGAAAAGATAAAAGAAGGCTATACCAGTGGGAGTACACAAACAGAGTCCTGTTCATTGTTTAATGAAAATAAGAGCTTGAGGGAAAAAATTCGTACTTTGGAGTACGAAATGCGTCGTTTAGAGCAGCAGCTGAGGGAGTCTCAACAGTTGGAG…
	KP repressor protein translated from cDNA:
	MKYCKFCCKAVTGVKLIHVPKCAIKRKLWEQSLGCSLGENSQICDTHFNDSQWKAAPAKGQTFKRRRLNADAVPSKVIEPEPEKIKEGYTSGSTQTESCSLFNENKSLREKIRTLEYEMRRLEQQLRESQQLEESLRKIFTDTQIRILKNGGQRATFNSDDISTAICLHTAGPRAYNHLYKKGFPLPSRTTLYRWLSDVETSMLINK*

### Sheet: SE Insertion Seq Data
SE Line name	Sequencing Primer	SE P-element direction	8 bp direct repeat	Other Rearangements	Remarks	Sequenceing Direction	Sequence
EH-4	NK7.1-SE_P5	5'-> 3'	GCC CAA CC	None	poor seq resolution after AAAAAAAAA tract of genomic seq	From 5' P-element into genomic seq 5' of insertion site	GCCCGGGGCATCCGCTGAGGGTTGCCGCCGGGGCTTCGGTGTGTCCGTCAGTACTAGTCGAAGCCGAATTCCTGCAGCGGCCGCCACCGCGGTGGAGCTCCAGCTTTTGTTCCCTTTAGTGAGGGTTAATTAGATCTTAATACGACTCACTATAGGGCGAATTGGGTACCGAATTCGGCTGCTGCTCTAAACGACGCATTTCGTACTCCAAAGTACGAATTTTTTCCCTCAAGCTCTTATTTTCATTAAACAATGAACAGGACCTAACGCACAGTCACGTTATTGTTTACATAAATGATTTTTTTTACTATTCAAACTTACTCTGTTTGTGTACTCCCACTGGTATAGCCTTCTTTTATCTTTTCTGGTTCAGGCTCTATCACTTTACTAGGTACGGCA…
EH-4	NK7.1-SE_3_REV	5'-> 3'	GCC CAA CC	None	N/A	From 3' P-element into genomic seq 3' of insertion site	NNNNNCNNGCAATAAACAGTTATAAATAGCAGCCATGAGCAGAGCTACGAACCTGGCCAAGGACCACCGACAACTTCATCCTCATCGCCGCCGCTTGTGGCGCACAAATTAAATGCTACATTCAATGCCATTTCTCGAAATCATTTCGAGTGGCCCGGCCCAGTGGGTTTTTTGGCCAGGGTTTCGAATGGTTGGGCCATGATGAAATAACATAAGGTGGTCCCGTCGGCAAGAGACATCCACTTAACGTATGCTTGCAATAAGTGCGAGTGAAAGGAATAGTATTCTGAGTGTCGTATTGAGTCTGAGTGAGACAGCGATATGATTGTTGATTAACCCTTAGCATGTCCGTGGGGTTTGAATTAACTCATAATATTAATTAGACGAAATTATTTTTAA…
EH-4	NK7.1-SE_3_P3	5'-> 3'	GCC CAA CC	None	N/A	From 3' P-element into genomic seq 3' of insertion site	NNNNNNTNNTTTTTNANTAATAAACGCGGCAAACACAATCACACAAATGTGCAGGCACAGTGGGACAAAGTGCGCTAAATTTGGATATGTAATAAATCCAAAACCAAAAAGAAAACAAAAAACGGTAAAATATTTTACTGTTGTTAAAATTCGATCATTCATTATTCGCTGCATGAATTAGCTTTGCGTACTCGCAAATTATTAAAAATAAAACTTTAAAAATAATTTCGTCTAATTAATATTATGAGTTAATTCAAACCCCACGGACATGCTAAGGGTTAATCAACAATCATATCGCTGTCTCACTCAGACTCAATACGACACTCAGAATACTATTCCTTTCACTCGCACTTATTGCAAGCATACGTTAAGTGGATGTCTCTTGCCGACGGGACCACC…
RJ-3	NK7.1-SE_3_P3	3'->5'	GCC CAA CC	None	poor seq resolution after GC rich tract of genomic seq	From 3' P-element into genomic seq 5' of insertion site	NNNNNNNNNNTTNAAATAATAAACGCGGCAAACACAATCACACAAATGTGCAGGCACAGTGGGACAAAGTGCGCTAAATTTGGATATGTAATAAATCCAAAACCAAAAAGAAAACAAAAAACGGTAAAATATTTTACTGTTGTTAAAATTCGATCATTCATTATTCGCTGCATGAATTAGCTTTGCGTACTCGCAAATTATTAAAAATAAAACTTTAAAAATAATTTCGTCTAATTAATATTATGAGTTAATTCAAACCCCACGGACATGCTAAGGGTTAATCAACAATCATATCGCTGTCTCACTCAGACTCAATACGACACTCAGAATACTATTCCTTTCACTCGCACTTATTGCAAGCATACGTTAAGTGGATGTCTCTTGCCGACGGGACCACCT…
RJ-3	SP1	3'->5'	GCC CAA CC	None	seq from Kockel et al., 2016	From 5' of P-element into genomic DNA 3' of insertion site	GCCCAACCATTCGAAACCCTGGCCAAAAAACCCACTGGGCCGGGCCACTCGAAATGATTTCGAGAAATGGCATTGAATGTAGCATTTAATTTGTGCGCCACAAGCGGCGGCGATGAGGATGAAGTTGTCGGTGGTCCTTGGCCAGGTTCGTAGCTCTGCTCATGGCTGCTATTTATAACTGTTTATTTGCCGTGTGCCATTCGCGATGCACCGCGAGAAAATGTTGGCAAAACATTTTATAATTCCAGCAATTACATTTCAATTCATCCTGGGCATATGGTATGGCATTTGTATGTAAAAGGTTTACGCTGTGATTATTTTAAATACTGACCACTTTTTCTCCGAGTGCACTTGCAACTCGGGCTCTGTCTGCCACTGAAAGGGATTAATTAAACTGAC…
SE233	NK7.1-SE_P5	5'-> 3'	GCC CAA CC	None	poor seq resolution after AAAAAAAAA tract of genomic seq	From 5' P-element into genomic seq 5' of insertion site	NNNNNNGTNAGCCCCGGGGCATCCGCTGAGGGTTGCCGCCGGGGCTTCGGTGTGTCCGTCAGTACTAGTCGAAGCCGAATTCCTGCAGCGGCCGCCACCGCGGTGGAGCTCCAGCTTTTGTTCCCTTTAGTGAGGGTTAATTAGATCTTAATACGACTCACTATAGGGCGAATTGGGTACCGAATTCGGCTGCTGCTCTAAACGACGCATTTCGTACTCCAAAGTACGAATTTTTTCCCTCAAGCTCTTATTTTCATTAAACAATGAACAGGACCTAACGCACAGTCACGTTATTGTTTACATAAATGATTTTTTTTACTATTCAAACTTACTCTGTTTGTGTACTCCCACTGGTATAGCCTTCTTTTATCTTTTCTGGTTCAGGCTCTATCACTTTAC…
SE233	NK7.1-SE_3_REV	5'-> 3'	GCC CAA CC	None	N/A	From genomic DNA 3' of insertion site into 3' end of StanEx P-element	CNNANNNNGGCAATAACAGTTATAAATAGCAGCCATGAGCAGAGCTACGAACCTGGCCAAGGACCACCGACAACTTCATCCTCATCGCCGCCGCTTGTGGCGCACAAATTAAATGCTACATTCAATGCCATTTCTCGAAATCATTTCGAGTGGCCCGGCCCAGTGGGTTTTTTGGCCAGGGTTTCGAATGGTTGGGCCATGATGAAATAACATAAGGTGGTCCCGTCGGCAAGAGACATCCACTTAACGTATGCTTGCAATAAGTGCGAGTGAAAGGAATAGTATTCTGAGTGTCGTATTGAGTCTGAGTGAGACAGCGATATGATTGTTGATTAACCCTTAGCATGTCCGTGGGGTTTGAATTAACTCATAATATTAATTAGACGAAATTATTTTTAA…
SE233	NK7.1-SE_P3	5'-> 3'	GCC CAA CC	None	N/A	From 3' of SE233 P-element into genomic DNA 3' of insertion site	NNNNNNTNNTTTTNNAATAATAAACGCGGCAAACACAATCACACAAATGTGCAGGCACAGTGGGACAAAGTGCGCTAAATTTGGATATGTAATAAATCCAAAACCAAAAAGAAAACAAAAAACGGTAAAATATTTTACTGTTGTTAAAATTCGATCATTCATTATTCGCTGCATGAATTAGCTTTGCGTACTCGCAAATTATTAAAAATAAAACTTTAAAAATAATTTCGTCTAATTAATATTATGAGTTAATTCAAACCCCACGGACATGCTAAGGGTTAATCAACAATCATATCGCTGTCTCACTCAGACTCAATACGACACTCAGAATACTATTCCTTTCACTCGCACTTATTGCAAGCATACGTTAAGTGGATGTCTCTTGCCGACGGGACCACC…
SE304	NK7.1-SE_3_REV	5'-> 3'	GCC CAA CC	None	N/A	From genomic DNA 3' of insertion site into 3' end of StanEx P-element	NNNNNCGGCAATAACAGTTATAAATAGCAGCCATGAGCAGAGCTACGAACCTGGCCAAGGACCACCGACAACTTCATCCTCATCGCCGCCGCTTGTGGCGCACAAATTAAATGCTACATTCAATGCCATTTCTCGAAATCATTTCGAGTGGCCCGGCCCAGTGGGTTTTTTGGCCAGGGTTTCGAATGGTTGGGCCATGATGAAATAACATAAGGTGGTCCCGTCGGCAAGAGACATCCACTTAACGTATGCTTGCAATAAGTGCGAGTGAAAGGAATAGTATTCTGAGTGTCGTATTGAGTCTGAGTGAGACAGCGATATGATTGTTGATTAACCCTTAGCATGTCCGTGGGGTTTGAATTAACTCATAATATTAATTAGACGAAATTATTTTTAAAG…
SE304	NK7.1-SE_3_P3	5'-> 3'	GCC CAA CC	None	N/A	From 3' P-element into genomic seq 3' of insertion site	NNNNNTTNNTTTTNANTAATAAACGCGGCAAACACAATCACACAAATGTGCAGGCACAGTGGGACAAAGTGCGCTAAATTTGGATATGTAATAAATCCAAAACCAAAAAGAAAACAAAAAACGGTAAAATATTTTACTGTTGTTAAAATTCGATCATTCATTATTCGCTGCATGAATTAGCTTTGCGTACTCGCAAATTATTAAAAATAAAACTTTAAAAATAATTTCGTCTAATTAATATTATGAGTTAATTCAAACCCCACGGACATGCTAAGGGTTAATCAACAATCATATCGCTGTCTCACTCAGACTCAATACGACACTCAGAATACTATTCCTTTCACTCGCACTTATTGCAAGCATACGTTAAGTGGATGTCTCTTGCCGACGGGACCACCT…
SE304	NK7.1-SE_P5	5'->3'	None	8bp deletion 5' of insertion site, 1bp deletion of 5' IR of P-element (nt# 1)		From 5' P-element into genomic seq 5' of insertion site	NNNNNTNANCCCGGGGCATCCGCTGAGGGTTGCCGCCGGGGCTTCGGTGTGTCCGTCAGTACTAGTCGAAGCCGAATTCCTGCAGCGGCCGCCACCGCGGTGGAGCTCCAGCTTTTGTTCCCTTTAGTGAGGGTTAATTAGATCTTAATACGACTCACTATAGGGCGAATTGGGTACCGAATTCGGCTGCTGCTCTAAACGACGCATTTCGTACTCCAAAGTACGAATTTTTTCCCTCAAGCTCTTATTTTCATTAAACAATGAACAGGACCTAACGCACAGTCACGTTATTGTTTACATAAATGATTTTTTTTACTATTCAAACTTACTCTGTTTGTGTACTCCCACTGGTATAGCCTTCTTTTATCTTTTCTGGTTCAGGCTCTATCACTTTACTAG…
SE314	NK7.1-SE_P5	5'->3'	GCC CAA CC	None	poor seq resolution after AAAAAAAAA tract of genomic seq	From 5' P-element into genomic seq 5' of insertion site	NNNNNGTNAGCNCNGGGCATCCGCTGAGGGTTGCCGCCGGGGCTTCGGTGTGTCCGTCAGTACTAGTCGAAGCCGAATTCCTGCAGCGGCCGCCACCGCGGTGGAGCTCCAGCTTTTGTTCCCTTTAGTGAGGGTTAATTAGATCTTAATACGACTCACTATAGGGCGAATTGGGTACCGAATTCGGCTGCTGCTCTAAACGACGCATTTCGTACTCCAAAGTACGAATTTTTTCCCTCAAGCTCTTATTTTCATTAAACAATGAACAGGACCTAACGCACAGTCACGTTATTGTTTACATAAATGATTTTTTTTACTATTCAAACTTACTCTGTTTGTGTACTCCCACTGGTATAGCCTTCTTTTATCTTTTCTGGTTCAGGCTCTATCACTTTACTA…
SE314	NK7.1-SE_3_REV	5'-> 3'	GCC CAA CC	None	N/A	From genomic DNA 3' of insertion site into 3' end of StanEx P-element	NNNNNNCGGNAATAAACAGTTATAAATAGCAGCCATGAGCAGAGCTACGAACCTGGCCAAGGACCACCGACAACTTCATCCTCATCGCCGCCGCTTGTGGCGCACAAATTAAATGCTACATTCAATGCCATTTCTCGAAATCATTTCGAGTGGCCCGGCCCAGTGGGTTTTTTGGCCAGGGTTTCGAATGGTTGGGCCATGATGAAATAACATAAGGTGGTCCCGTCGGCAAGAGACATCCACTTAACGTATGCTTGCAATAAGTGCGAGTGAAAGGAATAGTATTCTGAGTGTCGTATTGAGTCTGAGTGAGACAGCGATATGATTGTTGATTAACCCTTAGCATGTCCGTGGGGTTTGAATTAACTCATAATATTAATTAGACGAAATTATTTTTAA…
SE314	NK7.1-SE_3_P3	5'-> 3'	GCC CAA CC	None	N/A	From 3' P-element into genomic seq 3' of insertion site	NNNNNNNNTTTTNAAAATAATAAACGCGGCAAACACAATCACACAAATGTGCAGGCACAGTGGGACAAAGTGCGCTAAATTTGGATATGTAATAAATCCAAAACCAAAAAGAAAACAAAAAACGGTAAAATATTTTACTGTTGTTAAAATTCGATCATTCATTATTCGCTGCATGAATTAGCTTTGCGTACTCGCAAATTATTAAAAATAAAACTTTAAAAATAATTTCGTCTAATTAATATTATGAGTTAATTCAAACCCCACGGACATGCTAAGGGTTAATCAACAATCATATCGCTGTCTCACTCAGACTCAATACGACACTCAGAATACTATTCCTTTCACTCGCACTTATTGCAAGCATACGTTAAGTGGATGTCTCTTGCCGACGGGACCACC…
SE317	NK7.1-SE_P5	5'-> 3'	GCC CAA CC	None	poor seq resolution after AAAAAAAAA tract of genomic seq	From 5' P-element into genomic seq 5' of insertion site	NNNNNGTNAGCCCGGGGCATCCGCTGAGGGTTGCCGCCGGGGCTTCGGTGTGTCCGTCAGTACTAGTCGAAGCCGAATTCCTGCAGCGGCCGCCACCGCGGTGGAGCTCCAGCTTTTGTTCCCTTTAGTGAGGGTTAATTAGATCTTAATACGACTCACTATAGGGCGAATTGGGTACCGAATTCGGCTGCTGCTCTAAACGACGCATTTCGTACTCCAAAGTACGAATTTTTTCCCTCAAGCTCTTATTTTCATTAAACAATGAACAGGACCTAACGCACAGTCACGTTATTGTTTACATAAATGATTTTTTTTACTATTCAAACTTACTCTGTTTGTGTACTCCCACTGGTATAGCCTTCTTTTATCTTTTCTGGTTCAGGCTCTATCACTTTACTA…
SE317	NK7.1-SE_3_REV	5'-> 3'	GCC CAA CC	None	N/A	From genomic DNA 3' of insertion site into 3' end of StanEx P-element	NNNNANNGNAATNACAGTTATAAATAGCAGCCATGAGCAGAGCTACGAACCTGGCCAAGGACCACCGACAACTTCATCCTCATCGCCGCCGCTTGTGGCGCACAAATTAAATGCTACATTCAATGCCATTTCTCGAAATCATTTCGAGTGGCCCGGCCCAGTGGGTTTTTTGGCCAGGGTTTCGAATGGTTGGGCCATGATGAAATAACATAAGGTGGTCCCGTCGGCAAGAGACATCCACTTAACGTATGCTTGCAATAAGTGCGAGTGAAAGGAATAGTATTCTGAGTGTCGTATTGAGTCTGAGTGAGACAGCGATATGATTGTTGATTAACCCTTAGCATGTCCGTGGGGTTTGAATTAACTCATAATATTAATTAGACGAAATTATTTTTAAAG…
SE317	NK7.1-SE_3_P3	5'-> 3'	GCC CAA CC	None	N/A	From 3' P-element into genomic seq 3' of insertion site	NGNNNNTTNNTTTTNNANNAATAAACGCGGCAAACACAATCACACAAATGTGCAGGCACAGTGGGACAAAGTGCGCTAAATTTGGATATGTAATAAATCCAAAACCAAAAAGAAAACAAAAAACGGTAAAATATTTTACTGTTGTTAAAATTCGATCATTCATTATTCGCTGCATGAATTAGCTTTGCGTACTCGCAAATTATTAAAAATAAAACTTTAAAAATAATTTCGTCTAATTAATATTATGAGTTAATTCAAACCCCACGGACATGCTAAGGGTTAATCAACAATCATATCGCTGTCTCACTCAGACTCAATACGACACTCAGAATACTATTCCTTTCACTCGCACTTATTGCAAGCATACGTTAAGTGGATGTCTCTTGCCGACGGGACCAC…
SE405	NK7.1-SE_3_REV	5'-> 3'	GCC CAA CC	None	N/A	From genomic DNA 3' of insertion site into 3' end of StanEx P-element	NNNNNNCNNTNNNNNNNNNAATGAAGANCGGCANTACCTTTTCTTATATCAGCCATGAGCAGAGCTACGAACCTGGCCAAGGACCACCGACAACTTCCTCCTCATCGCCGCCGCTTGTGGCGCACAAATTAAATGCTACATTCAATGCCATTTCTCGAAATCATTTCNAGTGGCCCGGCCCACTGGGTTTTTTGGCCAGGGTTTCGAATGGTTGGGCCATGATGAAATAACATAAGGTGGTCCCGTCTGCAACAGACCTCCACTTATCGTATGCTTGCTGTCCNTGCGAGTGAAAGGAATAGTATTCTGAGTGTCGTATTGCCTCTGAGTGACCCAGCGATANGATTGTTGATAACCCCATAACATGTCCGTGCGGTTTGAACAAATTTCTAATACTAA…
SE405	NK7.1-SE_3_P3	5'-> 3'	GCC CAA CC	None	N/A	From 3' P-element into genomic seq 3' of insertion site	GNNNNTTNTTTTTNNANAATAAACGCGGCAAACACAATCACACAAATGTGCAGGCACAGTGGGACAAAGTGCGCTAAATTTGGATATGTAATAAATCCAAAACCAAAAAGAAAACAAAAAACGGTAAAATATTTTACTGTTGTTAAAATTCGATCATTCATTATTCGCTGCATGAATTAGCTTTGCGTACTCGCAAATTATTAAAAATAAAACTTTAAAAATAATTTCGTCTAATTAATATTATGAGTTAATTCAAACCCCACGGACATGCTAAGGGTTAATCAACAATCATATCGCTGTCTCACTCAGACTCAATACGACACTCAGAATACTATTCCTTTCACTCGCACTTATTGCAAGCATACGTTAAGTGGATGTCTCTTGCCGACGGGACCACCT…
SE457	NK7.1-SE_3_P3	3'->5'	GCC CAA CC	None	poor seq resolution after GC rich tract of genomic seq	From 3' P-element into genomic seq 5' of insertion site	NNNNNNTNTTTTNNAATAATAAACGCGGCAAACACAATCACACAAATGTGCAGGCACAGTGGGACAAAGTGCGCTAAATTTGGATATGTAATAAATCCAAAACCAAAAAGAAAACAAAAAACGGTAAAATATTTTACTGTTGTTAAAATTCGATCATTCATTATTCGCTGCATGAATTAGCTTTGCGTACTCGCAAATTATTAAAAATAAAACTTTAAAAATAATTTCGTCTAATTAATATTATGAGTTAATTCAAACCCCACGGACATGCTAAGGGTTAATCAACAATCATATCGCTGTCTCACTCAGACTCAATACGACACTCAGAATACTATTCCTTTCACTCGCACTTATTGCAAGCATACGTTAAGTGGATGTCTCTTGCCGACGGGACCACCT…
SE457	SP1	3'->5'	GCC CAA CC	None	poor seq resolution after GC rich tract of genomic seq	From 5' P-element into genomic DNA 3' of insertion site	GNNNNNNNNTNNANNNNNNANTTCGGTAAGCTTCGGNTAACGACGGGACCACCTTATGTTATTTCATCATGGCCCAACCATTCGAAACCCTGGCCAAAAAACCCACTGGGCCGGGGCTTCGGTGTGTCCGTCAGTACTAGTCGAAGCCGAATTCCTGCAGCGGCCGCCACCGCGGTGGAGCTCCAGCTTTTGTTCCCTTTAGTGAGGGTTAATTAGATCTTAATACGACTCACTATAGGGCGAATTGGGTACCGAATTCGGCTGCTGCTCTAAACGACGCATTTCGTACTCCAAAGTACGAATTTTTTCCCTCAAGCTCTTATTTTCATTAAACAATGAACAGGACCTAACGCACAGTAA
